# Means, motive, and opportunity for biological invasions: genetic introgression in a fungal pathogen

**DOI:** 10.1101/2021.09.25.461217

**Authors:** Flávia Rogério, Cock Van Oosterhout, Maisa Ciampi-Guillardi, Fernando Henrique Correr, Guilherme Kenichi Hosaka, Sandrine Cros-Arteil, Gabriel Rodrigues Alves Margarido, Nelson S. Massola, Pierre Gladieux

## Abstract

Invasions by fungal plant pathogens pose a significant threat to the health of agriculture ecosystems. Despite limited standing genetic variation, many invasive fungal species can adapt and spread rapidly, resulting in significant losses in crop yields. Here, we report on the population genomics of *Colletotrichum truncatum*, a polyphagous pathogen that can infect more than 460 plant species, and an invasive pathogen on soybean in Brazil. We study the whole-genome sequences of 18 isolates representing 10 fields from two major regions of soybean production. We show that Brazilian *C. truncatum* is subdivided into three phylogenetically distinct lineages that exchange genetic variation through hybridization. Introgression affects 2 to 30% of the nucleotides of genomes and varies widely between the lineages. We find that introgressed regions comprise secreted protein-encoding genes, suggesting possible co-evolutionary targets for selection in those regions. We highlight the inherent vulnerability of genetically uniform crops in the agro-ecological environment, particularly when faced with pathogens that can take full advantage of the opportunities offered by an increasingly globalized world. Finally, we discuss “The Means, Motive, and Opportunity” of fungal pathogens and how they can become invasive species of crops. We call for more population genomic studies because such analyses can help identify geographic areas and pathogens that pose a risk, thereby helping to inform control strategies to better protect crops in the future.
