## Supplementary material for "Means, motive, and opportunity for biological invasions: genetic introgression in a fungal pathogen": Table S2

### Sheet: Sheet1
Table S2. List of the recombination blocks detected in the RDP4 software
Table shows the contig ID, the assigned event number, the recombinant and minor parent, the predicted start and end positions each block relative to the referenced contig, and the p values for the different recombination detection methods.
Event Number	CONTIG ID	START SITE	END SITE	Nº nt (pb)	RECOMBINANT	MINOR PARENT	MAJOR PARENT	RDP	GENECONV	Maxchi	Chimaera	3Seq
2	tig55	536985	575523	38538	LFN0318	LFN0291	LFN0205	4.49599737715534E-321	NS	1.31925e-55	6.86325e-59	5.50615e-12
6	tig55	619984	666964	46980	LFN0318	LFN0217	LFN0225	8.99199475431069E-321	4.54262e-305	1.75359e-15	4.11229e-17	5.05151e-13
9	tig55	313498	1757052	1443554	LFN0291	LFN0225	LFN0308	9.12977e-267	5.1352e-305	5.66554e-76	2.15154e-80	4.38244e-09
14	tig55	214332	293674	79342	LFN0205	LFN0349	LFN0217	3.4821e-261	6.66846e-287	1.39256e-42	2.77502e-53	5.05151e-14
19	tig55	914405	995382	80977	LFN0217	LFN0205	LFN0288	3.16722e-137	1.53414e-189	1.15611e-51	2.08259e-41	1.51545e-13
27	tig55	199015	200918	1903	LFN0346	LFN0349	Reference	2.89014e-143	1.26009e-81	5.86735e-10	5.67006e-10	4.84945e-12
31	tig55	1528130	1533182	5052	LFN0217	LFN0346	LFN0205	1.00317e-128	4.75832e-115	3.17776e-24	4.23062e-24	3.53606e-12
55	tig55	1472550	1475805	3255	LFN0217	LFN0308	LFN0349	3.21024e-84	NS	2.65181e-17	3.17031e-10	2.72782e-12
57	tig55	149887	153274	3387	LFN0318	LFN0217	LFN0150	1.40774e-77	7.2579e-80	1.04265e-19	4.89214e-21	0.0271029
62	tig55	1899076	1901999	2923	LFN0225	LFN0308	LFN0150	1.70857e-61	1.50664e-76	6.15701e-22	3.98039e-18	NS
78	tig55	1741389	1748050	6661	LFN0150	LFN0169	LFN0308	6.59333e-57	6.61233e-40	6.04407e-09	9.16768e-10	1.16185e-12
84	tig55	200637	206648	6011	LFN0150	LFN0205	LFN0225	5.7402e-51	7.1588e-38	8.50885e-12	2.46717e-08	8.08242e-13
93	tig55	296792	303609	6817	LFN0225	LFN0268	LFN0308	2.11338e-43	6.50188e-46	4.90645e-19	1.08278e-11	5.05151e-14
97	tig55	1400938	1401631	693	LFN0217	LFN0225	LFN0205	7.64933e-38	5.50759e-43	8.97209e-12	3.17395e-11	1.16185e-12
116	tig55	1402842	1404703	1861	LFN0205	LFN0308	LFN0288	4.45617e-35	4.37662e-31	4.2658e-14	0.031943	9.09273e-13
121	tig55	200637	202522	1885	LFN0291	LFN0205	LFN0225	2.77032e-33	1.58822e-27	5.09299e-09	2.95015e-07	1.31845e-11
124	tig55	1408883	1412257	3374	LFN0308	LFN0288	LFN0225	1.18991e-32	6.34965e-14	8.19201e-13	7.07916e-12	4.04121e-13
145	tig55	1896191	1897703	1512	LFN0308	LFN0349	LFN0291	4.61649e-26	5.50107e-09	3.48636e-11	2.63648e-14	4.04121e-13
153	tig55	1871145	1872815	1670	LFN0291	LFN0150	LFN0308	1.48678e-15	2.02724e-23	5.80888e-09	9.94479e-08	NS
155	tig55	1420874	1424291	3417	LFN0349	LFN0205	LFN0217	4.50746e-21	6.51151e-23	2.23715e-12	5.44684e-12	NS
167	tig55	1271242	1271925	683	LFN0217	LFN0150	LFN0349	4.58938e-20	1.17416e-16	2.40301e-09	4.5415e-10	NS
169	tig55	1888678	1890273	1595	LFN0205	LFN0225	LFN0349	2.21509e-19	NS	2.95543e-07	5.64009e-08	5.05151e-13
183	tig55	1889779	1891286	1507	LFN0291	LFN0297	LFN0308	2.087e-17	7.1801e-16	5.94344e-09	1.89966e-10	3.03091e-13
184	tig55	1399808	1400486	678	LFN0308	LFN0297	LFN0225	2.13115e-13	2.21767e-17	3.20961e-09	1.3895e-06	4.21296e-11
192	tig55	538131	540502	2371	LFN0217	LFN0150	LFN0349	5.40805e-16	NS	7.14966e-09	1.68362e-08	6.56697e-13
195	tig55	1833642	1835086	1444	LFN0308	Reference	LFN0291	1.3747e-15	3.72022e-15	7.04637e-08	3.54095e-08	2.33898e-07
198	tig55	1872310	1872901	591	LFN0205	LFN0297	LFN0217	3.44238e-15	8.90928e-14	5.59961e-05	0.000977275	NS
200	tig55	281446	288430	6984	LFN0268	LFN0225	LFN0185	6.94691e-11	5.44802e-15	6.59613e-11	2.10212e-09	NS
212	tig55	1868978	1870570	1592	LFN0150	LFN0185	LFN0308	7.62625e-14	6.36096e-12	0.000129079	5.17299e-05	7.15441e-09
214	tig55	233879	235671	1792	LFN0291	LFN0268	LFN0225	9.39274e-10	1.40988e-13	4.82534e-08	9.35092e-07	NS
229	tig55	1306645	808179	-498466	LFN0349	LFN0308	LFN0150	6.91749e-09	NS	2.9279e-16	2.02089e-07	1.6258e-07
230	tig55	982289	982584	295	LFN0150	LFN0205	LFN0308	0.00412377	4.17559e-07	2.71118e-12	3.38974e-09	2.17215e-12
240	tig55	1760101	1761122	1021	LFN0308	LFN0297	LFN0150	3.92835e-10	0.000160116	0.002766	0.00152783	2.19558e-06
246	tig55	1917129	1917832	703	LFN0205	LFN0346	LFN0225	2.58694e-07	3.9233e-05	8.7474e-06	8.67665e-05	NS
255	tig55	1208536	1209629	1093	LFN0150	LFN0205	LFN0308	5.97109e-06	NS	6.38687e-05	9.6414e-06	0.00343149
266	tig55	1525412	1526148	736	LFN0225	LFN0297	LFN0308	0.000139824	0.00227415	9.36795e-05	0.00461806	NS
268	tig55	1751102	1753714	2612	LFN0150	LFN0185	LFN0308	0.00517549	0.00215118	0.00407977	0.00563165	0.0012709
60	tig66	1061021	1075626	14605	LFN0217	LFN0349	LFN0205	1.16601e-73	3.30301e-43	4.93886e-34	9.14238e-21	NS
64	tig66	965077	967339	2262	LFN0150	LFN0297	LFN0291	1.08126e-63	1.35702e-66	1.18121e-16	7.34254e-13	1.16185e-12
67	tig66	909043	910138	1095	LFN0217	LFN0185	LFN0349	1.06283e-62	2.46975e-62	7.4353e-12	5.85692e-10	1.11133e-12
75	tig66	775163	778552	3389	LFN0291	LFN0262	LFN0150	8.34323e-50	6.99848e-58	5.47382e-13	4.65381e-12	4.04121e-13
82	tig66	589826	591890	2064	LFN0225	LFN0185	LFN0150	4.25931e-47	8.08179e-54	7.71053e-16	6.88134e-13	3.53606e-13
90	tig66	861147	870377	9230	LFN0217	LFN0349	LFN0288	1.36332e-41	9.8054e-47	5.8992e-21	7.88128e-09	NS
93	tig66	909151	910137	986	LFN0288	LFN0349	LFN0248	2.63855e-45	1.32725e-29	9.14005e-07	9.67713e-08	6.56697e-13
102	tig66	908707	910412	1705	LFN0268	LFN0262	LFN0349	6.46578e-44	3.01146e-41	1.81502e-15	5.82878e-11	NS
119	tig66	1322827	1322947	120	LFN0288	LFN0262	LFN0248	4.56086e-32	1.52109e-34	0.00524422	0.00521324	NS
124	tig66	966627	967898	1271	LFN0248	LFN0262	LFN0217	2.27124e-25	3.82614e-32	1.3608e-08	5.26828e-12	7.57727e-13
126	tig66	1137222	1138921	1699	LFN0318	LFN0297	LFN0150	5.18857e-30	1.61139e-23	3.50453e-10	2.28531e-09	NS
135	tig66	1015031	1017234	2203	LFN0150	LFN0297	LFN0318	4.42245e-24	5.01836e-26	3.93562e-10	3.02042e-09	NS
136	tig66	971752	973041	1289	LFN0248	Reference	LFN0318	1.32436e-23	1.37266e-25	5.76558e-10	5.75876e-09	0.000199088
143	tig66	985404	987997	2593	LFN0217	LFN0349	LFN0288	7.99205e-20	1.8252e-23	2.07465e-11	7.49191e-11	NS
158	tig66	972731	973305	574	LFN0349	Reference	LFN0318	5.50214e-15	2.48282e-18	9.14496e-09	0.00299701	0.00250431
166	tig66	917273	919004	1731	LFN0217	LFN0349	LFN0205	1.26453e-13	5.59414e-17	8.51268e-10	1.69662e-09	NS
167	tig66	774999	778498	3499	LFN0217	LFN0185	LFN0225	8.2374e-17	1.03031e-09	9.66064e-10	9.76093e-09	2.46049e-07
179	tig66	972220	973001	781	LFN0150	LFN0297	LFN0291	2.09867e-15	2.2414e-12	9.55603e-09	1.34463e-07	7.01218e-07
184	tig66	528776	530208	1432	LFN0268	LFN0262	LFN0205	2.86402e-13	9.93431e-15	9.32411e-11	8.87579e-10	NS
188	tig66	551571	553954	2383	LFN0291	LFN0262	LFN0288	2.88749e-14	2.37632e-10	4.97949e-06	1.76455e-05	NS
189	tig66	864641	871981	7340	LFN0268	LFN0297	LFN0205	8.20277e-15	2.43303e-11	1.27128e-10	0.0097131	NS
195	tig66	517553	518121	568	LFN0318	LFN0150	LFN0225	4.35487e-14	1.09655e-12	1.18311e-05	0.00199793	6.08202e-11
201	tig66	1279054	1280737	1683	LFN0308	LFN0297	LFN0150	5.56687e-10	2.26805e-13	0.00150526	0.000109213	6.06182e-13
212	tig66	1218440	1219585	1145	LFN0150	LFN0217	LFN0291	2.24793e-12	1.03587e-08	2.67188e-09	0.00124751	1.27227e-09
214	tig66	1214726	1215960	1234	LFN0150	LFN0217	LFN0291	NS	9.84959e-12	9.61892e-08	2.79835e-09	1.0103e-13
220	tig66	1223329	1224727	1398	LFN0185	LFN0217	LFN0150	6.78861e-12	8.02545e-10	0.0072566	0.024021	8.25686e-05
254	tig66	981757	983485	1728	Reference	LFN0288	LFN0150	0.00042927	0.0100271	8.17184e-05	1.93369e-05	NS
3	tig97	2668	417629	414961	LFN0308	LFN0291	LFN0318	NS	1.879e-305	0.0115377	4.25698e-09	1.72129e-12
4	tig97	2865	923058	920193	LFN0360	LFN0150	LFN0225	NS	2.08182e-305	1.41103e-170	3.54699e-138	5.25446e-12
6	tig97	2860	923083	920223	LFN0150	LFN0349	LFN0225	3.30499e-149	1.81476e-305	3.04414e-165	1.19521e-115	5.43565e-12
8	tig97	1671014	1679543	8529	LFN0349	LFN0217	LFN0288	2.07948673061931E-317	3.70812e-262	1.52697e-36	4.312e-36	2.80842e-12
12	tig97	893521	1003068	109547	LFN0205	LFN0349	LFN0217	1.71727e-135	5.46649e-266	6.93731e-67	2.00648e-53	5.43565e-13
15	tig97	1102282	1134620	32338	LFN0248	LFN0349	LFN0217	9.16981e-186	7.16845e-179	1.06099e-32	5.5086e-28	5.43565e-13
17	tig97	1191669	1192786	1117	LFN0217	LFN0318	LFN0248	6.73931e-112	4.5034e-156	6.38137e-44	4.50333e-39	2.53664e-12
20	tig97	1567530	1567880	350	LFN0349	Reference	LFN0288	1.98167e-142	3.8466e-116	1.2405e-20	2.47598e-14	1.99307e-12
33	tig97	1599904	1601656	1752	LFN0262	LFN0248	LFN0297	1.3264e-87	2.104e-24	9.45924e-09	8.55773e-08	3.80496e-12
36	tig97	1192283	1192460	177	LFN0288	LFN0309	LFN0349	2.2301e-74	4.40934e-38	3.52655e-07	3.25191e-07	2.71783e-12
49	tig97	1722675	1726603	3928	LFN0268	LFN0150	LFN0291	4.98143e-54	4.97091e-44	1.35252e-15	3.17109e-13	2.71783e-13
50	tig97	1136184	1137623	1439	LFN0205	LFN0308	LFN0217	6.57957e-38	7.83162e-52	1.62123e-13	1.80186e-14	NS
53	tig97	1124931	1125516	585	LFN0217	LFN0308	LFN0349	4.20593e-49	3.77215e-48	1.57584e-09	2.33565e-09	NS
58	tig97	1191837	1191994	157	LFN0288	LFN0185	LFN0248	3.32803e-39	2.02338e-36	2.16494e-12	2.29536e-06	1.44951e-12
59	tig97	1136424	1137633	1209	LFN0225	LFN0349	LFN0308	2.59341e-35	1.72269e-37	6.85911e-12	7.47854e-13	NS
84	tig97	1074044	1075826	1782	LFN0308	LFN0248	LFN0297	2.85111e-30	5.2356e-22	5.02135e-11	7.00237e-12	9.05942e-13
86	tig97	1073241	1075721	2480	LFN0225	LFN0248	LFN0297	1.19099e-29	8.26653e-18	2.40678e-08	1.84965e-11	5.09139e-11
87	tig97	1191885	1191994	109	LFN0349	LFN0309	LFN0248	1.12519e-28	5.72438e-29	1.30613e-10	9.23226e-07	NS
104	tig97	1241406	1241790	384	LFN0185	LFN0318	LFN0360	7.32732e-22	2.05719e-18	NS	0.0187611	7.01024e-07
105	tig97	702694	702788	94	LFN0308	LFN0217	LFN0225	9.37164e-22	7.30806e-19	1.3594e-07	2.68067e-07	1.86624e-11
106	tig97	1074436	1075689	1253	LFN0150	LFN0205	Reference	5.31988e-21	3.28522e-15	1.48538e-06	2.66885e-08	7.24754e-13
114	tig97	1078727	1080660	1933	LFN0225	Reference	LFN0268	3.61589e-18	2.57671e-14	2.17006e-08	4.85027e-09	9.05942e-13
118	tig97	1104478	1109923	5445	LFN0217	LFN0360	LFN0349	1.0776e-17	1.18233e-12	5.98639e-08	7.58731e-08	2.04797e-09
123	tig97	931502	936705	5203	LFN0268	LFN0291	LFN0225	3.935e-17	2.00774e-12	4.10059e-05	2.53288e-05	1.17772e-12
138	tig97	1589232	1591432	2200	LFN0291	LFN0248	LFN0360	1.44407e-13	NS	3.94707e-07	2.41226e-07	5.0376e-05
154	tig97	1498469	1498831	362	LFN0291	LFN0217	LFN0308	1.34767e-10	7.22113e-06	4.55673e-06	1.40371e-06	5.4558e-08
156	tig97	984171	985198	1027	LFN0291	LFN0185	LFN0308	9.65261e-10	1.44839e-05	1.69385e-05	4.3288e-07	3.22101e-08
157	tig97	1546517	1546908	391	LFN0268	Reference	LFN0318	1.27468e-09	9.167e-05	9.80514e-05	1.11984e-05	2.80779e-06
174	tig97	990397	991695	1298	LFN0291	LFN0217	LFN0318	3.58043e-07	NS	0.000139255	3.28269e-05	6.36343e-05
6	tig164	59638	227227	167589	LFN0150	LFN0297	LFN0225	6.26614e-120	1.01546e-305	1.01312e-26	2.00911e-68	4.37872e-12
26	tig164	1381754	1410964	29210	LFN0291	LFN0268	LFN0318	4.86295e-171	1.53644e-159	1.29585e-26	5.23402e-27	NS
29	tig164	1360511	1372862	12351	LFN0291	LFN0268	LFN0318	2.11567e-139	4.35809e-142	1.84704e-43	5.54318e-26	NS
30	tig164	1433740	1434224	484	LFN0349	LFN0268	LFN0288	6.62962e-132	4.35391e-110	1.14401e-18	2.39212e-18	3.01981e-13
36	tig164	1144129	1151609	7480	LFN0150	LFN0185	LFN0318	1.92283e-101	1.29025e-109	4.19181e-24	1.06086e-15	1.13243e-12
47	tig164	1424673	1434211	9538	LFN0268	LFN0318	Reference	5.25702e-75	2.34759e-82	1.94612e-29	7.52163e-24	NS
50	tig164	1362209	1368222	6013	LFN0225	LFN0297	LFN0150	2.75362e-82	7.9635e-76	2.15469e-21	1.25212e-19	2.57665e-10
51	tig164	1437183	1441928	4745	LFN0150	LFN0185	LFN0308	2.2464e-79	2.43363e-66	9.20998e-22	5.86578e-24	9.81437e-13
53	tig164	1368470	1376415	7945	LFN0150	LFN0308	LFN0225	2.53687e-35	2.86022e-73	1.45921e-06	1.34285e-26	NS
56	tig164	1398831	1402370	3539	LFN0205	LFN0297	LFN0217	8.04315e-68	1.88546e-51	2.15178e-17	9.48569e-15	1.35891e-12
62	tig164	1357132	1359884	2752	LFN0217	LFN0262	LFN0205	5.00214e-61	8.46104e-62	9.57145e-17	1.57564e-11	7.54952e-13
77	tig164	850597	898468	47871	LFN0349	LFN0217	LFN0248	1.23332e-44	9.65975e-46	2.53588e-20	8.54676e-15	NS
78	tig164	1328952	1334550	5598	LFN0150	LFN0185	LFN0308	1.01842e-44	9.42978e-40	1.77306e-15	1.72597e-11	8.30447e-13
88	tig164	1368470	1372382	3912	LFN0308	LFN0185	LFN0225	4.66289e-25	7.16572e-38	2.58899e-13	1.23727e-09	NS
91	tig164	1146232	1152107	5875	LFN0248	LFN0318	LFN0217	2.38231e-36	NS	6.48302e-12	4.28706e-17	6.79456e-13
99	tig164	1369529	1372286	2757	LFN0217	LFN0225	LFN0205	1.10082e-33	2.59693e-33	1.33849e-09	1.94835e-08	NS
100	tig164	1293287	1296153	2866	LFN0225	LFN0360	LFN0308	1.22027e-33	1.56363e-28	8.06754e-12	1.4366e-11	6.79456e-13
108	tig164	1473569	1476922	3353	LFN0349	LFN0248	LFN0217	2.27082e-22	2.73615e-30	4.89697e-12	5.20746e-08	NS
116	tig164	1373834	1376289	2455	LFN0268	LFN0318	LFN0360	1.72271e-22	2.67753e-30	3.61935e-06	4.60557e-09	NS
136	tig164	1353426	1355533	2107	LFN0217	LFN0291	LFN0205	1.01997e-21	1.34333e-19	6.64827e-09	3.14812e-07	2.26485e-13
137	tig164	1491434	1494626	3192	LFN0225	LFN0150	LFN0308	5.08778e-19	1.99325e-21	5.90514e-11	1.4784e-08	0.00366825
144	tig164	1485294	1487082	1788	LFN0349	LFN0225	LFN0248	1.09252e-18	2.9894e-08	4.30859e-06	0.000139167	4.52971e-13
164	tig164	1396314	1397252	938	LFN0225	LFN0349	LFN0308	4.92894e-16	1.09261e-12	6.89055e-07	2.79527e-08	1.04938e-11
173	tig164	1393540	1394432	892	LFN0150	Reference	LFN0225	5.75571e-15	5.19239e-13	1.29392e-07	6.13199e-08	NS
181	tig164	1285821	1286618	797	LFN0268	LFN0150	LFN0360	1.95598e-13	1.734e-15	2.00234e-11	8.87179e-09	NS
198	tig164	1162086	1165183	3097	LFN0205	LFN0309	LFN0349	1.75103e-11	NS	7.41834e-06	2.27826e-07	5.08323e-08
210	tig164	1349025	1349587	562	LFN0349	LFN0185	LFN0248	3.47279e-05	4.69201e-10	0.0258993	0.000941203	NS
211	tig164	1496453	1496829	376	LFN0217	LFN0225	LFN0248	6.28836e-10	4.85576e-09	1.5287e-07	1.01646e-08	NS
214	tig164	1527408	1528220	812	LFN0225	LFN0360	LFN0308	1.18276e-09	0.000600464	6.25403e-06	1.13353e-07	NS
220	tig164	1393629	1394062	433	LFN0217	LFN0360	LFN0349	0.0148274	6.54509e-09	0.0446064	0.0313075	NS
225	tig164	1403851	1405017	1166	LFN0217	LFN0185	LFN0248	1.39897e-07	NS	8.15625e-05	1.32625e-05	2.83621e-06
227	tig164	1077623	1080414	2791	Reference	LFN0217	LFN0318	2.47037e-07	0.000360689	0.0192956	0.00170108	0.00931347
228	tig164	128126	129870	1744	LFN0225	LFN0349	LFN0291	0.0413877	NS	4.21273e-07	1.29496e-05	0.00228117
233	tig164	1260483	1261262	779	LFN0268	LFN0308	LFN0360	3.79963e-05	2.66387e-06	0.000191347	0.015838	NS
244	tig164	183846	184747	901	LFN0185	LFN0349	LFN0225	6.81926e-05	8.58436e-05	0.000630147	2.32119e-05	NS
250	tig164	355158	355965	807	LFN0268	LFN0349	LFN0225	6.51331e-05	NS	0.00767103	0.000487062	0.00170772
2	tig209	1259692	1269467	9775	LFN0318	LFN0225	LFN0248	8.22389521460865E-313	2.26889e-288	1.14164e-10	5.65111e-12	NS
4	tig209	1041197	1287398	246201	LFN0268	LFN0308	LFN0150	NS	3.84114e-306	3.82453e-186	6.85533e-09	2.54907e-12
12	tig209	1318532	1329644	11112	LFN0150	LFN0262	LFN0225	1.47557e-143	9.28616e-141	9.99859e-39	2.45321e-39	1.1191e-12
13	tig209	1309015	1310247	1232	LFN0268	LFN0248	LFN0150	3.05108e-136	1.18296e-120	7.81398e-16	7.77586e-16	2.05169e-12
14	tig209	1332825	1337913	5088	LFN0225	LFN0318	LFN0308	2.95121e-99	1.32262e-106	6.27017e-30	4.29999e-27	NS
15	tig209	1370425	1381202	10777	LFN0150	LFN0185	LFN0308	4.68677e-106	2.06221e-95	5.69984e-34	2.70219e-14	6.21725e-13
17	tig209	1331519	1335662	4143	LFN0318	LFN0205	LFN0308	2.18099e-90	3.67796e-78	4.8932e-30	4.83387e-15	5.59552e-13
21	tig209	1308355	1312152	3797	LFN0318	LFN0262	LFN0150	9.85259e-82	2.9348e-83	1.382e-06	1.084e-15	2.4869e-13
26	tig209	1368735	1378447	9712	LFN0225	LFN0262	LFN0308	7.36171e-69	1.43412e-50	1.19735e-24	8.65995e-15	1.36779e-12
39	tig209	1337802	1342967	5165	LFN0268	LFN0346	LFN0205	1.77753e-42	1.08675e-45	2.21012e-13	7.67551e-14	NS
40	tig209	1130514	1130764	250	LFN0349	Reference	LFN0288	2.45503e-44	1.70999e-30	0.000110287	0.000109633	1.61648e-12
41	tig209	1013211	1018806	5595	LFN0268	LFN0309	LFN0217	4.31596e-43	2.46331e-44	7.80213e-20	3.88936e-16	NS
47	tig209	912607	915055	2448	LFN0217	LFN0262	LFN0248	6.29111e-38	1.21992e-25	9.82031e-17	4.65172e-18	7.20624e-05
48	tig209	1322833	1330995	8162	LFN0318	LFN0308	Reference	3.74825e-29	4.50996e-33	6.20439e-11	8.62901e-12	NS
58	tig209	1348701	1350402	1701	LFN0318	LFN0225	LFN0150	4.84188e-25	3.51323e-24	2.11194e-10	4.76495e-11	6.21725e-14
59	tig209	838349	839920	1571	LFN0248	LFN0309	LFN0217	6.77607e-24	1.70153e-22	5.47807e-07	9.19696e-06	NS
69	tig209	972067	972849	782	LFN0217	LFN0309	LFN0248	2.4328e-09	1.14304e-17	0.0266702	0.0210938	NS
72	tig209	1363363	1368584	5221	LFN0318	LFN0308	Reference	2.33656e-15	1.02544e-16	1.44285e-12	1.54639e-08	NS
84	tig209	1287394	1289265	1871	LFN0318	LFN0308	Reference	5.45504e-10	6.72285e-15	6.44198e-09	4.22423e-07	NS
96	tig209	910763	911367	604	LFN0217	LFN0309	LFN0248	4.03739e-11	7.91457e-10	3.06603e-05	0.00200331	0.000606747
100	tig209	1116716	1120099	3383	LFN0309	LFN0308	LFN0349	2.5322e-10	9.48783e-08	3.2209e-05	2.15253e-06	NS
106	tig209	890005	891229	1224	LFN0205	LFN0308	LFN0185	3.99244e-09	5.72441e-06	1.74202e-06	4.7685e-07	NS
110	tig209	1318663	1319468	805	LFN0225	Reference	LFN0308	4.79815e-08	0.000121403	0.0343214	0.027	0.000733278
112	tig209	836006	837134	1128	LFN0248	LFN0346	LFN0217	6.91572e-08	NS	4.92445e-05	7.15832e-06	6.92562e-05
123	tig209	929579	930246	667	LFN0205	LFN0308	LFN0217	0.000210621	0.000387809	3.33286e-05	4.81152e-06	NS
4	tig284	1721	864657	862936	LFN0217	LFN0248	LFN0288	NS	4.57229e-305	3.90384e-75	8.08087e-42	7.54952e-14
30	tig284	1221717	1231382	9665	LFN0248	LFN0217	LFN0288	3.63016e-71	2.46419e-88	1.2939e-27	1.89324e-23	NS
36	tig284	695480	697111	1631	LFN0346	LFN0308	LFN0309	1.59909e-70	1.81068e-52	9.80936e-09	8.83802e-06	1.43441e-12
40	tig284	1302163	1308740	6577	LFN0308	LFN0268	LFN0225	1.04102e-52	4.04661e-59	8.81519e-21	4.94695e-14	NS
47	tig284	1217452	1217548	96	LFN0288	LFN0150	LFN0349	1.5506e-44	1.0151e-50	0.000173574	0.000172913	2.56684e-12
56	tig284	1227184	1228993	1809	LFN0217	LFN0309	LFN0288	3.16594e-42	1.87322e-31	2.45673e-13	5.49538e-14	6.03961e-13
63	tig284	1123070	1124818	1748	LFN0268	LFN0262	LFN0225	6.0103e-39	2.01862e-36	5.16763e-14	2.1774e-14	9.05942e-13
65	tig284	1122847	1125100	2253	LFN0217	LFN0309	LFN0205	3.18429e-34	1.89574e-33	3.52868e-14	3.26793e-06	3.01981e-13
66	tig284	1227235	1228772	1537	LFN0225	LFN0268	LFN0308	1.6478e-33	7.21874e-31	6.7018e-14	9.33037e-11	NS
83	tig284	689410	690805	1395	LFN0346	LFN0288	Reference	9.68451e-34	1.15597e-11	0.000127081	0.000165812	1.20792e-12
101	tig284	1303529	1306538	3009	LFN0150	Reference	LFN0268	2.87095e-16	5.60791e-20	1.54102e-05	0.00318298	3.01981e-13
104	tig284	1237012	1239635	2623	LFN0150	LFN0225	LFN0268	1.10408e-16	2.78653e-19	6.26238e-08	0.000211774	3.8729e-11
113	tig284	699419	699891	472	LFN0346	LFN0349	LFN0309	2.51538e-17	6.65994e-06	0.000391816	0.00288976	0.000164534
122	tig284	1135516	1135870	354	LFN0288	Reference	LFN0248	1.03853e-16	6.28495e-16	5.26297e-07	3.11107e-08	3.1708e-12
124	tig284	792708	793845	1137	LFN0248	LFN0225	LFN0288	1.81601e-16	2.45424e-11	4.25771e-06	7.38409e-06	3.03491e-11
125	tig284	1200165	1202963	2798	LFN0150	LFN0225	LFN0268	1.91565e-16	2.94207e-16	1.2807e-10	4.4632e-09	NS
126	tig284	348806	367681	18875	LFN0308	LFN0291	LFN0150	1.48252e-16	3.2817e-15	3.41853e-12	3.07549e-06	NS
133	tig284	1318295	1318920	625	LFN0291	LFN0288	LFN0225	4.24567e-14	1.15026e-15	1.8721e-07	5.05707e-08	NS
134	tig284	697035	697502	467	LFN0308	LFN0349	LFN0225	6.34188e-13	1.60783e-15	0.00309779	2.8556e-05	4.44667e-11
150	tig284	695669	696045	376	LFN0150	LFN0248	LFN0225	3.19387e-12	5.00573e-13	0.0463351	NS	3.64642e-11
156	tig284	850711	854335	3624	LFN0225	LFN0291	LFN0268	1.08126e-12	1.05891e-12	1.81898e-05	0.0391291	NS
157	tig284	1230516	1234123	3607	LFN0150	LFN0225	LFN0268	3.67638e-12	1.29307e-12	6.03748e-05	0.00314095	NS
174	tig284	1217250	1217686	436	LFN0308	LFN0150	LFN0268	2.87883e-07	5.45081e-11	1.59322e-08	1.62774e-05	NS
179	tig284	695531	695972	441	LFN0308	LFN0288	LFN0225	2.45761e-09	4.79918e-07	0.00124264	0.00191504	2.08888e-06
189	tig284	1217324	1217979	655	LFN0150	LFN0262	LFN0268	2.93479e-08	1.82406e-06	1.99784e-05	2.93255e-06	0.00063433
197	tig284	816448	823839	7391	LFN0150	LFN0291	LFN0225	1.1354e-07	0.00013186	2.59563e-06	1.58989e-06	NS
204	tig284	1215935	1216498	563	LFN0268	LFN0291	LFN0308	1.14535e-06	1.25423e-06	2.77377e-05	6.66067e-06	NS
208	tig284	676467	678203	1736	LFN0318	LFN0150	LFN0349	3.18981e-05	0.00415549	1.60894e-06	3.95325e-05	4.12536e-05
211	tig284	401600	403956	2356	LFN0308	LFN0318	LFN0150	6.15546e-05	NS	9.27374e-06	7.91574e-06	0.000145482
1	tig332	1004893	1010008	5115	Reference	LFN0291	LFN0297	5.77395745800123E-317	1.51761e-288	3.13653e-31	5.32609e-31	1.19682e-12
6	tig332	1004202	1010213	6011	LFN0308	LFN0318	LFN0268	3.38453e-146	1.02298e-155	1.31879e-30	7.45812e-32	9.52571e-13
13	tig332	610364	613548	3184	LFN0225	LFN0150	LFN0268	8.89654e-53	1.52724e-44	1.46235e-12	2.44558e-10	7.81597e-13
16	tig332	803098	806179	3081	LFN0268	LFN0318	LFN0225	5.81688e-47	NS	1.14801e-12	2.26041e-14	7.57172e-13
21	tig332	51845	54203	2358	LFN0308	LFN0150	LFN0268	1.5071e-35	2.12848e-31	7.79512e-11	9.25095e-12	6.59472e-13
25	tig332	611253	612551	1298	LFN0291	LFN0150	LFN0308	8.1624e-33	2.96546e-28	1.91865e-09	6.61845e-09	2.68674e-13
27	tig332	827069	829946	2877	LFN0150	LFN0349	LFN0346	1.67029e-29	NS	0.00166717	1.52638e-05	7.57172e-13
28	tig332	837567	840056	2489	LFN0150	LFN0268	LFN0297	1.23319e-29	NS	6.59837e-10	1.45098e-06	8.63909e-11
35	tig332	59502	65432	5930	LFN0308	LFN0150	LFN0225	7.40103e-21	6.89953e-13	5.23317e-05	6.14654e-07	6.10623e-13
59	tig332	81135	84022	2887	LFN0268	LFN0150	LFN0225	8.80807e-11	3.02299e-08	0.0044177	0.00256002	1.06644e-06
60	tig332	15554	17438	1884	LFN0349	Reference	LFN0217	3.22141e-09	6.85388e-06	0.000199008	0.00036125	3.54698e-10
61	tig332	16744	20096	3352	LFN0205	LFN0150	LFN0217	0.000384484	0.00227764	1.44961e-06	1.99623e-08	4.72427e-10
62	tig332	333882	338802	4920	LFN0268	LFN0308	LFN0225	1.76273e-09	2.19998e-07	6.1218e-06	0.00752075	NS
63	tig332	44387	45679	1292	LFN0205	LFN0150	LFN0349	7.11787e-09	NS	0.00193561	6.81688e-05	6.52129e-08
65	tig332	980920	984823	3903	LFN0150	LFN0349	LFN0225	2.0729e-06	0.025889	1.03306e-06	8.3605e-08	NS
70	tig332	113995	115261	1266	LFN0291	LFN0268	LFN0225	NS	2.16006e-07	3.63006e-06	0.0291045	0.000209276
73	tig332	19015	20439	1424	LFN0349	Reference	LFN0217	2.02511e-05	NS	7.0956e-07	0.000302952	3.81568e-07
74	tig332	793773	794977	1204	LFN0225	LFN0349	Reference	6.75131e-07	7.48272e-05	0.00104393	0.000303856	1.10431e-05
81	tig332	994496	999489	4993	LFN0225	LFN0318	LFN0150	0.0346988	NS	1.0175e-07	2.38306e-06	0.000164218
84	tig332	236003	239762	3759	LFN0291	LFN0268	LFN0225	0.0425064	0.0252555	0.017778	0.0046313	NS
1	tig526	141386	116615	141386	LFN0150	LFN0185	LFN0291	6.83859185054836E-316	4.56241e-305	1.99528e-40	2.05332e-31	NS
2	tig526	170380	140397	170380	LFN0308	LFN0205	LFN0346	1.81383070791505E-313	2.0902e-304	5.06531e-49	6.85021e-43	6.21725e-14
3	tig526	42280	6660	42280	LFN0318	LFN0217	LFN0268	8.46851045179589E-313	3.67081e-304	3.33096e-18	6.6087e-24	NS
4	tig526	203337	169636	203337	LFN0318	LFN0288	LFN0291	4.95560728010814E-315	3.01126e-304	1.33895e-45	5.21906e-42	2.54907e-12
5	tig526	1040117	277514	1040117	LFN0150	LFN0346	LFN0268	NS	9.04467e-306	1.45196e-157	4.69807e-13	6.83897e-13
6	tig526	812499	244905	812499	LFN0288	LFN0349	LFN0205	NS	3.05185e-305	1.94366e-91	1.63941e-09	5.59552e-13
8	tig526	1040116	204152	1040116	LFN0318	LFN0308	LFN0268	NS	3.58173e-305	2.38124e-87	9.49786e-65	1.24345e-13
9	tig526	1040024	251583	1040024	LFN0297	LFN0268	LFN0225	7.10771e-29	8.09465e-305	2.81396e-114	3.93003e-76	4.35207e-13
11	tig526	1040117	248685	1040117	LFN0268	LFN0291	LFN0225	NS	5.06216e-304	1.23213e-50	7.36962e-62	1.05297e-07
23	tig526	76524	69952	76524	LFN0349	LFN0205	LFN0217	2.72491e-63	1.84252e-83	4.55966e-26	7.94009e-20	NS
25	tig526	156878	153636	156878	LFN0185	LFN0268	LFN0346	8.93764e-76	2.84037e-38	3.06026e-15	3.46081e-17	6.83897e-13
31	tig526	118881	116721	118881	LFN0349	LFN0225	LFN0248	1.2941e-60	5.37073e-56	2.85154e-16	1.43441e-11	4.35207e-13
40	tig526	150947	150250	150947	LFN0185	LFN0268	LFN0346	8.40832e-44	7.23819e-39	1.43406e-09	7.29548e-09	6.21725e-13
49	tig526	211389	206612	211389	LFN0349	LFN0248	LFN0217	7.35318e-35	3.11487e-37	3.34333e-15	2.5599e-10	1.69832e-08
66	tig526	1045021	1043708	1045021	LFN0248	LFN0349	LFN0205	4.56524e-23	3.00114e-08	0.00324492	4.88485e-05	8.28727e-06
70	tig526	109744	108195	109744	LFN0268	LFN0291	LFN0225	5.21108e-20	2.90425e-20	7.88981e-09	1.13908e-08	2.3066e-11
83	tig526	5170	2634	5170	LFN0225	LFN0291	LFN0268	3.73144e-16	1.31017e-14	6.50358e-08	1.28397e-05	8.1326e-09
85	tig526	72871	72115	72871	LFN0291	LFN0248	LFN0225	1.09727e-15	NS	3.57629e-06	2.14523e-07	3.35731e-12
90	tig526	161922	160851	161922	LFN0318	LFN0185	LFN0349	7.1144e-11	2.87385e-14	7.01679e-06	0.00210179	0.000194051
96	tig526	451478	299644	451478	LFN0349	LFN0291	LFN0248	9.69097e-28	4.09194e-12	2.34186e-08	1.18292e-12	NS
135	tig526	155016	154726	155016	LFN0150	LFN0268	LFN0248	0.000225459	6.64949e-07	0.0175347	0.00143889	NS
144	tig526	166920	165653	166920	LFN0318	LFN0217	LFN0291	2.66961e-05	3.78292e-05	0.000118064	0.000949494	NS
145	tig526	219881	218274	219881	LFN0205	LFN0288	LFN0225	0.0429828	0.0109316	4.83415e-05	0.00111664	NS
2	tig70486	1425538	1460877	35339	LFN0150	LFN0309	LFN0268	1.97381056499073E-310	NS	2.68349e-29	3.38346e-26	4.79894e-12
3	tig70486	1375306	1391057	15751	LFN0150	LFN0309	LFN0225	2.1265e-306	NS	1.69122e-47	1.42154e-24	3.68761e-12
4	tig70486	2149337	2683772	534435	LFN0268	LFN0225	LFN0291	NS	2.22691e-306	3.90356e-222	3.90598e-231	5.05151e-14
8	tig70486	1903867	1929101	25234	LFN0150	LFN0309	LFN0291	2.84494e-243	1.62326e-240	2.37621e-27	2.5979e-17	NS
9	tig70486	2134273	2140305	6032	LFN0268	LFN0150	LFN0291	5.59078e-206	1.92432e-189	0.00013715	1.34346e-15	5.55667e-13
13	tig70486	1833524	1841581	8057	LFN0308	LFN0225	LFN0268	1.42734e-162	4.15199e-155	3.24938e-23	5.713e-21	3.18245e-12
16	tig70486	2620233	2626506	6273	LFN0291	LFN0150	LFN0308	1.39379e-139	NS	4.46428e-24	8.25583e-20	3.58658e-12
17	tig70486	1377214	1398393	21179	LFN0217	LFN0288	LFN0318	3.24817e-130	NS	1.52793e-33	7.61839e-35	1.56597e-12
23	tig70486	1360767	1373563	12796	LFN0217	LFN0288	LFN0318	2.02128e-94	NS	2.00964e-25	1.95179e-28	1.0103e-13
26	tig70486	968431	1043793	75362	LFN0349	LFN0217	LFN0318	2.17921e-88	NS	6.58293e-23	3.22692e-18	2.22267e-12
27	tig70486	1335081	1343938	8857	LFN0217	LFN0288	LFN0318	4.60422e-87	NS	3.52236e-20	1.66027e-21	2.15963e-08
29	tig70486	2502008	2503155	1147	LFN0169	LFN0308	LFN0262	6.37616e-86	3.65247e-53	2.52419e-08	3.88406e-09	7.93088e-12
30	tig70486	2130367	2133309	2942	LFN0268	LFN0150	LFN0291	6.84975e-81	1.51094e-46	1.46199e-10	5.90966e-06	5.05151e-13
32	tig70486	2455493	2457129	1636	LFN0318	LFN0291	LFN0349	9.11398e-70	NS	1.99861e-14	7.69069e-16	5.75873e-12
33	tig70486	1365871	1373696	7825	LFN0150	LFN0346	LFN0225	2.80052e-68	NS	3.93038e-17	1.0923e-18	3.28348e-12
34	tig70486	307459	309224	1765	LFN0217	LFN0308	LFN0349	2.38381e-59	NS	2.76177e-18	1.73718e-19	6.97109e-12
35	tig70486	1286312	1286433	121	LFN0288	Reference	LFN0349	7.31582e-49	9.89406e-59	0.000120054	0.000119529	5.35461e-12
37	tig70486	1846772	1850083	3311	LFN0225	LFN0297	LFN0291	5.24929e-54	NS	8.64685e-17	1.05769e-09	4.44533e-12
38	tig70486	2051789	2054012	2223	LFN0150	LFN0217	LFN0268	7.03886e-54	1.53441e-50	6.43973e-14	1.50478e-12	3.43503e-12
39	tig70486	1422661	1423137	476	LFN0308	LFN0297	LFN0268	6.89555e-53	NS	2.42531e-06	3.45823e-07	0.000791903
40	tig70486	2677502	2683353	5851	LFN0308	LFN0150	LFN0291	8.22192e-52	NS	5.89946e-11	1.12997e-13	3.23297e-12
41	tig70486	2588742	2588849	107	LFN0288	Reference	LFN0349	4.7959e-50	4.10954e-48	0.000113639	0.000113118	5.05151e-12
42	tig70486	2017539	2017619	80	LFN0288	Reference	LFN0349	7.4487e-50	3.03314e-37	0.000450951	0.000449156	5.96079e-12
51	tig70486	807694	810236	2542	LFN0217	Reference	LFN0318	5.79194e-45	NS	5.72437e-16	4.40673e-14	7.17315e-12
52	tig70486	2100065	2101745	1680	LFN0225	LFN0262	LFN0268	6.25443e-45	2.29766e-38	1.18854e-15	7.0445e-17	NS
55	tig70486	1317046	1319085	2039	LFN0268	LFN0150	LFN0308	1.39124e-43	NS	1.78512e-09	0.000368452	2.17215e-12
56	tig70486	2071280	2078995	7715	LFN0217	LFN0288	LFN0318	3.02123e-42	NS	2.69447e-14	1.55056e-05	1.21236e-12
57	tig70486	2096862	2098659	1797	LFN0291	LFN0262	LFN0225	3.71393e-48	6.61247e-43	5.12954e-08	2.04789e-06	1.11133e-12
60	tig70486	805857	807145	1288	LFN0349	LFN0262	LFN0318	1.67276e-39	NS	0.000131711	0.0230079	4.29379e-12
61	tig70486	397880	414662	16782	LFN0318	LFN0217	LFN0349	4.83005e-39	NS	2.14844e-14	3.7485e-17	2.3237e-12
62	tig70486	1293902	1296429	2527	LFN0349	LFN0268	LFN0318	3.22828e-39	NS	8.05309e-05	3.39732e-05	2.98039e-12
64	tig70486	1238581	1265142	26561	LFN0308	LFN0150	LFN0291	7.62274e-27	NS	3.92161e-38	6.7027e-20	3.08142e-12
65	tig70486	1591920	1637869	45949	LFN0217	LFN0288	LFN0318	6.51734e-38	NS	1.61299e-16	6.98514e-16	1.61648e-12
66	tig70486	1390477	1391988	1511	LFN0349	LFN0309	LFN0318	5.23747e-37	NS	4.50726e-16	1.26795e-11	4.24327e-12
67	tig70486	1287490	1288625	1135	LFN0349	LFN0268	LFN0318	5.96013e-37	NS	3.18392e-08	1.09069e-08	2.98039e-12
73	tig70486	1406478	1410223	3745	LFN0150	LFN0169	LFN0225	4.64536e-33	NS	0.011063	0.000587599	2.82885e-12
76	tig70486	1040116	1044451	4335	LFN0150	LFN0308	LFN0225	2.78731e-31	NS	6.88161e-07	9.34918e-09	2.37421e-12
77	tig70486	2169657	2170281	624	LFN0150	LFN0262	LFN0225	4.79575e-31	NS	1.11127e-05	0.00540179	3.78864e-12
78	tig70486	2107271	2109381	2110	LFN0150	LFN0262	LFN0268	4.1799e-20	5.56677e-30	1.36115e-06	1.82891e-06	1.76803e-12
80	tig70486	2041336	2041856	520	LFN0308	LFN0169	LFN0291	NS	1.74102e-24	4.99757e-08	2.50626e-06	8.58758e-13
81	tig70486	1527990	1529028	1038	LFN0349	LFN0291	LFN0217	4.49401e-29	NS	4.32915e-08	1.61066e-10	6.0113e-12
87	tig70486	2043824	2044977	1153	LFN0268	LFN0262	LFN0150	3.44303e-27	3.08633e-29	1.06595e-06	0.000277777	NS
90	tig70486	1303787	1305957	2170	LFN0349	LFN0150	LFN0318	2.38918e-26	NS	1.81229e-28	9.19073e-15	3.48555e-12
91	tig70486	1498876	1499908	1032	LFN0349	LFN0268	LFN0318	1.70883e-26	NS	6.34825e-05	0.0118913	2.92988e-12
93	tig70486	617609	624929	7320	LFN0318	LFN0217	LFN0349	1.8196e-25	NS	2.96151e-07	0.00941464	2.17215e-12
94	tig70486	2377579	2379030	1451	LFN0150	LFN0262	LFN0308	3.36704e-25	NS	2.29493e-07	1.0088e-07	2.72782e-12
95	tig70486	2068542	2068690	148	LFN0297	LFN0268	Reference	3.94643e-25	6.0437e-17	0.00261545	NS	8.72032e-06
98	tig70486	1535341	1535862	521	LFN0349	LFN0169	LFN0318	2.37192e-24	NS	0.0110456	6.04103e-06	3.88967e-12
99	tig70486	1878246	1878788	542	LFN0169	LFN0217	LFN0297	5.34211e-24	3.27386e-13	0.0173516	NS	0.00040159
102	tig70486	605056	611686	6630	LFN0225	LFN0262	LFN0268	3.31017e-23	NS	3.91862e-07	4.77147e-08	1.76803e-12
104	tig70486	2069241	2070684	1443	LFN0225	LFN0262	LFN0268	1.08935e-22	6.1547e-22	6.32214e-07	1.84177e-05	1.76803e-12
106	tig70486	1973131	1973504	373	LFN0217	LFN0169	LFN0318	9.58801e-22	NS	2.38715e-06	1.15377e-06	6.0113e-12
107	tig70486	1296802	1297968	1166	LFN0349	LFN0268	LFN0318	1.15861e-21	NS	0.00594853	3.4318e-05	2.92988e-12
110	tig70486	1427002	1428839	1837	LFN0308	LFN0225	LFN0268	7.06454e-21	NS	1.30446e-05	9.43523e-05	2.77833e-12
114	tig70486	196432	209240	12808	LFN0150	LFN0291	LFN0225	9.24094e-20	NS	8.01657e-06	0.0157094	2.52576e-12
115	tig70486	1461463	1464615	3152	LFN0225	LFN0297	LFN0308	1.17732e-19	NS	7.43528e-05	2.24987e-07	4.24327e-12
116	tig70486	1057334	1057772	438	LFN0349	LFN0225	LFN0318	3.74801e-19	NS	0.00115705	0.0173907	1.3826e-10
117	tig70486	2422900	2424039	1139	LFN0217	LFN0150	LFN0318	4.65993e-19	NS	1.59648e-07	1.32514e-08	4.69791e-12
118	tig70486	2600568	2602211	1643	LFN0308	LFN0262	LFN0291	6.7778e-19	NS	0.0232096	0.000174293	1.12699e-10
120	tig70486	1377451	1377912	461	LFN0349	LFN0169	LFN0318	1.35244e-18	NS	1.58949e-05	0.000939741	9.34182e-09
123	tig70486	1591959	1595347	3388	LFN0225	LFN0346	LFN0268	4.73174e-18	NS	8.83715e-09	3.89164e-10	3.88967e-12
125	tig70486	1910362	1912586	2224	LFN0308	LFN0309	LFN0268	2.07244e-17	9.57904e-14	2.42473e-07	0.000884685	1.24772e-11
131	tig70486	1183165	1183791	626	LFN0308	LFN0150	LFN0268	1.95732e-16	NS	0.0105896	0.0230125	1.10578e-10
133	tig70486	1945819	1946539	720	LFN0225	LFN0318	LFN0268	1.0418e-15	NS	0.000484312	6.81472e-05	4.69791e-12
134	tig70486	2030611	2033905	3294	LFN0150	LFN0346	LFN0268	1.93262e-15	NS	0.000295405	1.18139e-05	3.94018e-12
138	tig70486	2539154	2546465	7311	LFN0225	LFN0318	LFN0262	1.78085e-13	NS	2.52525e-05	7.51259e-07	6.56697e-13
139	tig70486	2316282	2316913	631	LFN0308	LFN0309	LFN0150	9.43045e-07	1.90168e-13	0.0250692	0.0190735	NS
140	tig70486	2096632	2099254	2622	LFN0225	LFN0349	LFN0262	2.58738e-13	NS	1.2653e-05	3.01952e-05	4.64584e-05
142	tig70486	2183749	2184112	363	LFN0225	LFN0318	LFN0150	3.39456e-13	NS	0.0452327	0.0232933	3.92531e-07
144	tig70486	2435293	2436880	1587	LFN0150	LFN0217	LFN0225	4.86619e-13	NS	7.70674e-06	0.00015101	1.06917e-05
159	tig70486	2171794	2172948	1154	LFN0291	LFN0217	LFN0150	9.99939e-13	NS	2.87549e-06	6.84196e-06	3.28348e-12
164	tig70486	1176458	1180866	4408	LFN0150	LFN0297	LFN0308	1.03865e-09	NS	9.7941e-08	6.61348e-09	1.41442e-12
171	tig70486	1394873	1398780	3907	LFN0225	LFN0346	LFN0268	1.69317e-09	NS	0.00357259	0.00192801	2.82885e-12
172	tig70486	739328	772878	33550	LFN0308	LFN0150	LFN0268	2.95577e-08	NS	3.20206e-12	1.12255e-09	2.86872e-06
174	tig70486	2188856	2189847	991	LFN0217	LFN0150	LFN0318	3.30063e-12	NS	0.00365639	0.000124936	5.33794e-10
176	tig70486	1976045	1976723	678	LFN0217	LFN0150	LFN0318	3.62155e-12	NS	0.00452902	0.00032429	3.01821e-08
180	tig70486	2631632	2633945	2313	LFN0291	LFN0169	LFN0150	7.46087e-12	NS	0.0402535	0.0234278	1.3235e-11
185	tig70486	2407486	2408057	571	LFN0308	LFN0349	LFN0262	1.86592e-10	NS	4.89945e-05	3.34212e-05	0.000118699
186	tig70486	1292486	1293808	1322	LFN0150	LFN0346	LFN0268	2.565e-10	NS	0.00145028	0.00905406	4.86133e-09
187	tig70486	958914	962011	3097	Reference	LFN0349	LFN0308	6.83333e-10	NS	2.9898e-09	4.5994e-05	0.000155223
189	tig70486	1346291	1346720	429	LFN0217	LFN0150	LFN0318	1.7889e-09	NS	0.00551977	0.000358324	8.94613e-07
190	tig70486	1422688	1423036	348	LFN0309	LFN0217	LFN0268	7.07035e-06	1.91659e-09	2.07721e-05	3.46168e-06	NS
191	tig70486	1508381	1512552	4171	LFN0308	LFN0318	LFN0309	2.81362e-09	NS	0.00299084	2.87767e-05	1.34055e-08
192	tig70486	1417681	1418664	983	LFN0225	LFN0318	LFN0291	3.31252e-09	NS	1.16232e-06	3.13633e-05	3.76305e-07
194	tig70486	1565195	1565787	592	LFN0225	LFN0349	LFN0268	3.65191e-09	NS	0.00419838	0.000463116	8.65889e-07
196	tig70486	12914	13602	688	LFN0217	LFN0150	LFN0318	6.16099e-09	NS	0.015298	0.000876722	3.14421e-06
197	tig70486	1986594	1987831	1237	LFN0308	LFN0217	LFN0309	8.59566e-09	1.30042e-06	2.37979e-06	0.0017467	NS
199	tig70486	2185044	2186223	1179	LFN0262	LFN0217	LFN0308	1.5299e-08	NS	5.80023e-05	0.00147196	0.000691817
200	tig70486	1271106	1273785	2679	LFN0150	LFN0169	LFN0308	1.92467e-08	NS	0.00752304	0.00173413	4.67189e-08
203	tig70486	2502481	2504142	1661	LFN0150	LFN0349	LFN0262	2.75393e-08	NS	0.000844226	0.000892107	0.000134857
204	tig70486	1050206	1050479	273	LFN0268	LFN0346	LFN0225	5.26955e-08	NS	0.000894929	0.00020005	1.51441e-07
207	tig70486	2579301	2580138	837	LFN0349	LFN0169	LFN0318	1.91847e-07	NS	0.000189402	0.00216137	8.49231e-08
208	tig70486	1567865	1568369	504	LFN0225	LFN0318	LFN0268	1.1473e-07	NS	0.0001144	0.000247026	4.79504e-06
209	tig70486	1977658	1978375	717	LFN0150	LFN0346	LFN0268	6.27185e-07	NS	0.0127207	0.000366915	2.1809e-07
211	tig70486	2187512	2188095	583	LFN0318	Reference	LFN0217	4.10414e-07	NS	0.00368884	0.0154362	2.67321e-06
212	tig70486	1974556	1975389	833	LFN0217	LFN0268	LFN0349	1.16166e-05	NS	0.0134029	0.0323222	4.54738e-07
214	tig70486	24967	41484	16517	LFN0262	LFN0217	LFN0268	0.0219239	NS	7.50041e-06	0.000300419	3.27368e-08
225	tig70486	389773	394141	4368	LFN0217	LFN0169	LFN0349	0.0347979	NS	2.4643e-08	0.000435615	1.88461e-05
226	tig70486	308145	315383	7238	LFN0309	LFN0349	LFN0291	0.0370233	NS	0.00431696	4.94348e-05	1.93268e-05
227	tig70486	2121405	2122124	719	LFN0225	LFN0262	LFN0268	2.57179e-05	NS	0.00298027	0.0208984	0.00236626
228	tig70486	1072541	1074672	2131	LFN0308	LFN0217	LFN0297	3.29819e-05	NS	0.0012469	0.00739159	0.00224989
229	tig70486	1341511	1344851	3340	LFN0150	LFN0346	LFN0268	0.0028147	NS	0.00067667	0.00374041	3.62793e-05
230	tig70486	1278557	1282274	3717	LFN0268	LFN0346	LFN0150	0.00012612	NS	0.000184189	0.000280778	4.49773e-05
235	tig70486	2516983	2519579	2596	LFN0262	LFN0349	LFN0291	0.000183464	NS	0.000141898	1.04993e-05	0.0121729
236	tig70486	948947	952767	3820	LFN0225	LFN0217	LFN0268	0.00452864	NS	4.15178e-06	0.000369016	0.00992153
237	tig70486	2321546	2325298	3752	LFN0308	LFN0349	LFN0262	0.0492411	NS	2.22912e-05	7.44168e-05	9.09273e-13
238	tig70486	2012651	2016724	4073	LFN0150	LFN0349	LFN0309	0.0196043	NS	0.0188332	0.0324371	0.000700805
239	tig70486	1741156	1743682	2526	LFN0318	LFN0268	LFN0217	0.000727822	NS	0.0074544	0.000100113	0.0233167
7	tig70488	370644	392937	22293	LFN0349	LFN0217	LFN0205	1.91499844328067E-320	2.05008e-303	4.54338e-58	2.38764e-54	6.45484e-13
17	tig70488	470554	475028	4474	LFN0262	LFN0217	LFN0169	9.27387e-227	7.4382e-222	1.7009e-26	4.59794e-26	5.91693e-12
31	tig70488	853494	858956	5462	LFN0268	LFN0150	LFN0308	1.90424e-160	9.82325e-156	4.30481e-35	1.02085e-31	2.47435e-12
48	tig70488	698005	698178	173	LFN0205	LFN0297	LFN0248	2.60414e-103	1.52092e-96	2.31537e-11	1.68369e-11	4.73355e-12
49	tig70488	267688	268290	602	LFN0205	LFN0297	LFN0318	3.77331e-105	1.36307e-77	5.61647e-12	2.36909e-12	4.73355e-12
52	tig70488	236145	236251	106	LFN0205	LFN0225	LFN0318	2.3456e-100	3.74487e-76	8.05477e-11	8.00945e-11	4.84113e-12
59	tig70488	852842	858621	5779	LFN0150	LFN0217	LFN0308	3.75063e-85	6.91157e-82	1.21833e-26	1.64348e-25	2.15161e-13
62	tig70488	688670	691420	2750	LFN0308	LFN0150	LFN0268	1.71257e-69	1.7357e-78	5.57441e-24	7.10706e-17	NS
64	tig70488	494112	497053	2941	LFN0225	LFN0291	LFN0308	9.80116e-77	4.62194e-76	1.82379e-26	2.35824e-20	3.6155e-05
96	tig70488	824209	827767	3558	LFN0225	LFN0268	LFN0308	2.51552e-47	2.27359e-49	1.23623e-21	1.56152e-16	NS
106	tig70488	387044	389687	2643	LFN0217	LFN0297	LFN0205	3.18759e-45	6.41589e-20	1.04423e-10	3.53184e-16	1.50613e-12
114	tig70488	512858	513606	748	LFN0346	LFN0217	LFN0360	2.98492e-42	7.1114e-06	0.00123406	1.80548e-05	6.97122e-11
140	tig70488	858922	860811	1889	LFN0308	LFN0217	LFN0150	1.32012e-31	3.03343e-33	4.13245e-10	1.39444e-09	1.93645e-12
163	tig70488	446440	450642	4202	LFN0308	LFN0217	LFN0268	1.80285e-28	1.96093e-15	3.3096e-05	1.50965e-05	2.38479e-06
165	tig70488	510693	511666	973	LFN0225	LFN0309	LFN0308	6.4921e-23	4.78026e-28	1.98164e-15	5.4342e-06	NS
171	tig70488	440621	441139	518	LFN0349	LFN0169	LFN0217	6.01637e-16	1.08964e-26	0.00166719	0.00920583	1.18339e-12
175	tig70488	696872	696959	87	LFN0217	Reference	LFN0349	1.57621e-20	1.04373e-25	1.72005e-09	3.28014e-07	NS
181	tig70488	236062	236227	165	LFN0217	LFN0225	LFN0318	5.46804e-22	1.7617e-24	5.45299e-07	3.56506e-05	1.50613e-12
184	tig70488	424300	425740	1440	LFN0349	LFN0309	LFN0248	6.78628e-06	4.12233e-24	0.000431954	0.000160188	1.29097e-12
192	tig70488	1114072	1115564	1492	LFN0291	LFN0349	LFN0150	1.23196e-22	1.8043e-21	1.1277e-06	2.31451e-07	NS
197	tig70488	442101	442695	594	LFN0308	LFN0268	LFN0225	4.54937e-20	9.14192e-22	0.0162864	3.98911e-05	NS
206	tig70488	434919	437036	2117	LFN0217	LFN0169	LFN0248	8.19133e-21	4.87738e-11	3.82227e-08	1.4553e-09	1.72129e-12
233	tig70488	1095966	1096523	557	LFN0150	LFN0349	LFN0291	1.70766e-13	2.29125e-16	0.0395418	4.15453e-05	NS
239	tig70488	709619	710629	1010	LFN0268	LFN0150	LFN0308	1.22733e-15	4.35388e-12	0.000121041	0.00416529	NS
248	tig70488	225898	228059	2161	LFN0225	LFN0217	LFN0268	3.00823e-15	NS	6.47626e-08	3.34301e-09	1.39855e-12
250	tig70488	959274	960187	913	LFN0308	LFN0318	LFN0346	4.16251e-15	5.4658e-13	1.55976e-08	6.81464e-09	1.03669e-05
257	tig70488	448620	451150	2530	LFN0150	LFN0349	LFN0360	1.33735e-14	NS	0.00130681	1.14761e-06	4.2617e-09
261	tig70488	539584	540307	723	LFN0291	Reference	LFN0225	5.09476e-11	1.71483e-13	8.9422e-08	1.85277e-09	NS
274	tig70488	677940	679123	1183	LFN0217	LFN0268	LFN0349	8.57532e-13	1.04059e-08	1.84507e-10	6.41163e-09	7.15411e-11
281	tig70488	458832	466630	7798	LFN0217	LFN0248	LFN0268	3.60276e-13	2.43334e-10	5.9272e-12	1.48732e-10	NS
286	tig70488	1131142	1133444	2302	LFN0150	LFN0288	LFN0291	0.0376037	NS	5.89164e-09	1.09964e-09	1.61371e-12
287	tig70488	810224	813715	3491	LFN0225	LFN0217	LFN0268	1.23492e-11	4.09778e-09	1.5704e-07	1.90998e-08	1.88557e-09
291	tig70488	494564	506487	11923	LFN0248	LFN0268	LFN0349	4.84871e-11	5.5656e-06	4.87398e-09	1.26478e-07	NS
311	tig70488	413197	414412	1215	LFN0217	LFN0288	LFN0308	0.000628007	1.16216e-09	3.01604e-05	0.0268303	NS
312	tig70488	684921	685985	1064	LFN0225	LFN0150	LFN0268	1.64175e-09	2.72853e-08	3.11626e-05	4.39934e-05	3.63747e-05
318	tig70488	438817	439548	731	LFN0308	LFN0349	LFN0268	1.91325e-08	1.17832e-07	0.0206628	0.00112857	NS
342	tig70488	370807	371765	958	LFN0217	LFN0205	LFN0225	0.00152281	1.05684e-06	8.28127e-06	0.00488422	NS
343	tig70488	377859	380167	2308	LFN0217	LFN0205	LFN0225	7.68619e-07	8.95719e-07	0.000478935	5.76819e-05	NS
352	tig70488	683587	685220	1633	LFN0297	LFN0205	LFN0349	7.68663e-06	NS	0.00138541	5.6706e-05	0.0243077
354	tig70488	382201	384202	2001	LFN0217	LFN0205	LFN0268	1.45376e-05	1.04612e-05	0.00114172	0.000873242	NS
363	tig70488	531027	533987	2960	LFN0217	LFN0318	LFN0225	0.000461785	5.30667e-05	0.00494748	0.0187622	NS
NS=not significant
