## Supplementary material for "Means, motive, and opportunity for biological invasions: genetic introgression in a fungal pathogen": Table S3

### Sheet: Sheet1
Table S3. Percentagem of genetic introgression between lineages of Colletotrichum truncatum
LFN0297(C1) X LFN0318 (C2)						LFN0297 (C1)X LFN0308 (C3)						LFN0318 (C2) X LFN0308 (C3)
	Size contig (pb)	Nº introgressed blocks	Length (pb)	% introgression			size contig (pb)	Nº introgressed blocks	Length (pb)	% introgression			size contig (pb)	Nº introgressed blocks	Length (pb)	% introgression
tig55	1989181	45	53622	2.69568		tig55	1989181	108	269660	13.5563		tig55	1989181	66	222120	11.1664
tig66	1726189	50	32529	1.88444		tig66	1726189	61	22529	1.30513		tig66	1726189	33	1181299	68.4339
tig97	1727678	-	-	-		tig97	1727678	-	-	-		tig97	1727678	36	1170300	67.7383
tig164	1727678	-	-	-		tig164	1727678	13	622004	36.0023		tig164	1727678	-	-	-
tig209	1434772	46	28526	1.98819		tig209	1434772	167	288171	20.0848		tig209	1434772	107	96694	6.73933
tig284	1288737	-		0		tig284	1288737	4	2863	0.222155		tig284	1288737	98	257164	19.9547
tig332	1184263	33	51905	4.38289		tig332	1184263	-	-	-		tig332	1184263	14	148644	12.5516
tig526	1021272	1	350	0.034271		tig526	1021272	9	12126	1.18734		tig526	1021272	6	802101	78.5394
tig70486	2707168	94	109023	4.0272		tig70486	2707168	208	437548	16.1626		tig70486	2707168	69	99079	3.65988
tig70488	1313461	14	2915	0.221933		tig70488	1313461	22	29341	2.23387		tig70488	1313461	10	155924	11.8712
total	11376306		275955	2.4257		Total	13208458		1684242	12.7512		total	14392721		4133325	28.7182
