## Supplementary material for "Means, motive, and opportunity for biological invasions: genetic introgression in a fungal pathogen": Table S4

### Sheet: C1 (LFN0297) x C2 (LFN0318)
Table S4. Estimated dates of introgression events between lineages C1 and C3 with 0.5 confidence levels
Contig	First_Position	Last_Position	Size (bp)	Generation number
tig55	236264	236428	165	209713
tig55	192014	192438	425	1136713
tig55	1314002	1315482	1481	1709372
tig55	1315506	1315929	424	1494147
tig55	1927046	1927784	739	519342
tig55	192443	193010	568	1730299
tig55	266097	267689	1593	1057686
tig55	371707	372200	494	574205
tig55	408188	409965	1778	749176
tig55	418036	419062	1027	1103522
tig55	419169	419591	423	1025066
tig55	653792	654423	632	604944
tig55	656311	657019	709	609796
tig55	804248	805874	1627	1249627
tig55	878746	879194	449	630172
tig55	893235	894217	983	746501
tig55	905895	909650	3756	1447283
tig55	937572	938862	1291	954740
tig55	966660	967105	446	1195150
tig55	1025686	1026785	1100	1893399
tig55	1068455	1071544	3090	802718
tig55	1078143	1080123	1981	849555
tig55	1131536	1133992	2457	1051085
tig55	1138751	1139610	860	560982
tig55	1166291	1168023	1733	682740
tig55	1214087	1215716	1630	510021
tig55	1310806	1312700	1895	966430
tig55	1334494	1335144	651	895637
tig55	1343414	1343954	541	892855
tig55	1370104	1370551	448	1634872
tig55	1408907	1409547	641	988902
tig55	1459265	1459521	257	712139
tig55	1566216	1568037	1822	1089450
tig55	1629421	1629658	238	562506
tig55	1644640	1645347	708	753579
tig55	1697165	1698275	1111	839781
tig55	1719039	1720420	1382	1579882
tig55	1746800	1748494	1695	697343
tig55	1792696	1794269	1574	878549
tig55	1795987	1797025	1039	1427244
tig55	1837779	1842393	4615	861684
tig55	1885186	1885620	435	1226470
tig55	1894613	1895376	764	1286634
tig55	1927859	1928681	823	648455
tig55	1945081	1946202	1122	920317
tig66	864320	867437	3118	298159
tig66	999032	1002849	3818	8116
tig66	632306	632555	250	532645
tig66	744102	744418	317	2783821
tig66	473208	473617	410	1301313
tig66	473620	473887	268	871868
tig66	545622	545804	183	2090258
tig66	632565	632956	392	1615433
tig66	743785	744060	276	846116
tig66	867509	874386	6878	6104
tig66	473040	473182	143	932007
tig66	545138	545559	422	789647
tig66	427940	428499	560	773586
tig66	472730	472888	159	1152337
tig66	544761	545136	376	619645
tig66	701425	701617	193	1465542
tig66	701725	701891	167	1693436
tig66	1569312	1572315	3004	1126758
tig66	398444	398529	86	971598
tig66	472140	472421	282	1181194
tig66	543867	544729	863	212910
tig66	701959	702075	117	1566512
tig66	744796	745042	247	539114
tig66	1131176	1131524	349	527002
tig66	1449843	1450049	207	884138
tig66	397797	398422	626	691893
tig66	429225	429570	346	1684600
tig66	430830	431033	204	1876536
tig66	471283	471983	701	833251
tig66	501201	501368	168	794299
tig66	521792	521908	117	1140025
tig66	523008	523519	512	847527
tig66	524799	525421	623	1015955
tig66	546105	546231	127	1834055
tig66	610906	611287	382	1394752
tig66	611425	612054	630	767081
tig66	619596	620406	811	903772
tig66	621127	621323	197	2197499
tig66	621359	622097	739	654309
tig66	631867	632187	321	572778
tig66	633097	633204	108	1693451
tig66	644684	644955	272	2876882
tig66	700659	701050	392	721250
tig66	702083	702471	389	1240388
tig66	740381	740764	384	2688857
tig66	745081	745224	144	1964162
tig66	1130894	1131057	164	1421112
tig66	1174259	1174518	260	1280034
tig66	1450212	1450515	304	931124
tig66	1579732	1580254	523	542501
tig209	1383928	1384799	872	40496
tig209	1383159	1383850	692	192003
tig209	1384922	1386375	1454	367434
tig209	1386389	1387134	746	713588
tig209	168900	169114	215	390625
tig209	169468	171898	2431	383972
tig209	376490	377615	1126	517699
tig209	818800	819026	227	1248329
tig209	832743	833081	339	542401
tig209	1382673	1383104	432	541268
tig209	1387261	1387435	175	479872
tig209	163284	163472	189	1234533
tig209	819030	819175	146	912590
tig209	832468	832599	132	634330
tig209	955745	955941	197	175770
tig209	1305202	1305348	147	235761
tig209	1381339	1381917	579	576053
tig209	1382073	1382366	294	793519
tig209	53295	53766	472	705975
tig209	97552	98388	837	995025
tig209	162498	163228	731	934314
tig209	163485	163857	373	493225
tig209	165317	166437	1121	1278360
tig209	167900	168637	738	587568
tig209	270487	271077	591	142243
tig209	327842	328750	909	916240
tig209	376126	376474	349	811888
tig209	377646	377845	200	915605
tig209	470016	472603	2588	283395
tig209	812105	812848	744	986261
tig209	816254	816610	357	932911
tig209	818151	818639	489	986799
tig209	819177	819596	420	1269538
tig209	831584	832456	873	838909
tig209	833184	833369	186	718674
tig209	954908	955392	485	1922849
tig209	1090747	1090945	199	670876
tig209	1098496	1099135	640	1457994
tig209	1210132	1210985	854	1559448
tig209	1211140	1211348	209	1353986
tig209	1303138	1304564	1427	549026
tig209	1305350	1305696	347	959763
tig209	1305702	1306257	556	329952
tig209	1312729	1313399	671	943388
tig209	1380677	1381149	473	704479
tig209	1387472	1387765	294	1302413
tig332	230150	231015	866	1539287
tig332	303368	305083	1716	516049
tig332	804068	804313	246	947668
tig332	804592	804945	354	1223914
tig332	29981	30518	538	989416
tig332	200646	201843	1198	1113025
tig332	231017	232235	1219	1216572
tig332	242909	243794	886	771129
tig332	270945	272144	1200	569421
tig332	276971	279464	2494	1395858
tig332	290178	291236	1059	646495
tig332	291565	292841	1277	1631039
tig332	305177	306345	1169	2080994
tig332	361097	363071	1975	1257269
tig332	384472	385525	1054	837430
tig332	398259	399990	1732	741932
tig332	445385	446053	669	1470465
tig332	452522	453370	849	390625
tig332	454645	456387	1743	505708
tig332	491765	492937	1173	453187
tig332	492942	494665	1724	598229
tig332	498334	501543	3210	524961
tig332	638773	639587	815	1206960
tig332	649006	652839	3834	686578
tig332	696761	698036	1276	965102
tig332	769353	771251	1899	518275
tig332	782145	784948	2804	316046
tig332	804985	806658	1674	616274
tig332	806736	807242	507	952577
tig332	971042	973246	2205	491269
tig332	1047708	1051374	3667	472049
tig332	1107763	1111852	4090	730104
tig332	1112422	1113204	783	616268
tig70486	1099426	1099545	120	288131
tig70486	993066	993392	327	1017759
tig70486	2144132	2144801	670	572087
tig70486	2147436	2148471	1036	418852
tig70486	2154010	2154262	253	725879
tig70486	1766093	1766357	265	1067105
tig70486	2144931	2145461	531	1378946
tig70486	2147070	2147353	284	1172892
tig70486	2149286	2150343	1058	834050
tig70486	2150379	2151004	626	931370
tig70486	2153417	2153687	271	676828
tig70486	25118	25562	445	1084373
tig70486	139657	141507	1851	774283
tig70486	142893	143627	735	1065522
tig70486	143659	145958	2300	1102455
tig70486	193234	195463	2230	665115
tig70486	198587	200002	1416	588434
tig70486	207716	209020	1305	868243
tig70486	222915	223617	703	970506
tig70486	262024	263565	1542	411201
tig70486	340335	342093	1759	587388
tig70486	347135	348433	1299	679050
tig70486	395809	397204	1396	775903
tig70486	487905	488621	717	1092242
tig70486	489351	490393	1043	415956
tig70486	501980	503799	1820	732707
tig70486	537942	540626	2685	330278
tig70486	540668	541136	469	923394
tig70486	562041	569642	7602	576625
tig70486	624921	626149	1229	921402
tig70486	649515	650187	673	345622
tig70486	714818	715695	878	1004262
tig70486	716862	717626	765	1089104
tig70486	782029	783121	1093	1082787
tig70486	793394	795290	1897	755174
tig70486	824795	827476	2682	516103
tig70486	909234	910249	1016	427343
tig70486	917032	919521	2490	1337391
tig70486	983127	985123	1997	692623
tig70486	990853	991817	965	914827
tig70486	991906	993007	1102	1119133
tig70486	993661	994054	394	1226892
tig70486	1001924	1002540	617	1350020
tig70486	1022763	1023662	900	1424987
tig70486	1027022	1027731	710	1314056
tig70486	1042125	1043718	1594	554163
tig70486	1083508	1084354	847	984222
tig70486	1104648	1105621	974	1317249
tig70486	1152977	1157512	4536	711356
tig70486	1157563	1157944	382	871063
tig70486	1174064	1174558	495	472814
tig70486	1242344	1243886	1543	1382143
tig70486	1249173	1250334	1162	803550
tig70486	1279026	1279207	182	189196
tig70486	1295907	1296790	884	942182
tig70486	1324807	1325153	347	1246577
tig70486	1352013	1353065	1053	933248
tig70486	1355228	1356099	872	1471463
tig70486	1364746	1365373	628	1565552
tig70486	1374075	1375679	1605	799976
tig70486	1398887	1399305	419	319039
tig70486	1438257	1438669	413	1291665
tig70486	1443871	1444450	580	1694555
tig70486	1444585	1445254	670	1242825
tig70486	1492463	1494097	1635	1701186
tig70486	1513609	1514669	1061	1068319
tig70486	1515318	1518278	2961	719044
tig70486	1557396	1558885	1490	1230265
tig70486	1655714	1657775	2062	525517
tig70486	1662504	1663062	559	508105
tig70486	1665186	1665838	653	358445
tig70486	1742866	1743902	1037	755631
tig70486	1765197	1765641	445	1197832
tig70486	1766565	1767379	815	1818336
tig70486	1801119	1801880	762	2076228
tig70486	1808471	1809970	1500	1288668
tig70486	1843454	1847300	3847	1646391
tig70486	1923542	1924631	1090	992177
tig70486	1981882	1982697	816	1755486
tig70486	2001566	2002422	857	855359
tig70486	2105511	2106969	1459	673625
tig70486	2154309	2154880	572	1718223
tig70486	2156760	2157297	538	1268650
tig70486	2158747	2159810	1064	455737
tig70486	2239424	2239749	326	563775
tig70486	2261481	2261790	310	590323
tig70486	2319181	2321060	1880	868473
tig70486	2414320	2416208	1889	1208636
tig70486	2436193	2436684	492	1084694
tig70486	2505615	2506441	827	1309543
tig70486	2528250	2529094	845	1281655
tig70486	2540089	2540441	353	660743
tig70486	2613743	2614362	620	1585551
tig70486	2614483	2615388	906	1746551
tig70488	1140002	1140078	77	448759
tig70488	1266931	1267020	90	382473
tig70488	900125	900267	143	932007
tig70488	900282	900338	57	604482
tig70488	708759	709001	243	1575910
tig70488	708649	708747	99	1848269
tig70488	899678	900067	390	2519407
tig70488	901299	901480	182	2104504
tig70488	902489	902844	356	1357839
tig70488	709158	709224	67	515959
tig70488	901490	901719	230	1447780
tig70488	901735	902302	568	1642348
tig70488	902383	902482	100	1332851
tig70488	902858	903170	313	1224399

### Sheet: C1 (LFN0297) x C3 (LFN0308)
Table S4. Estimated dates of introgression events between lineages C1 and C3 with 0.5 confidence levels
Contig	First_BP_Position	Last_BP_Position	Size (bp)	Generation number
tig55	1594210	1594346	137	253183
tig55	267895	270239	2345	759990
tig55	324357	325901	1545	959435
tig55	414865	416364	1500	588812
tig55	586118	591146	5029	573410
tig55	626689	635647	8959	941738
tig55	637956	639392	1437	1345018
tig55	662052	665145	3094	624868
tig55	711401	712465	1065	455307
tig55	746355	750191	3837	711357
tig55	754230	755102	873	669091
tig55	758925	760172	1248	708100
tig55	760197	761036	840	991760
tig55	776018	776642	625	1252363
tig55	818064	820283	2220	959709
tig55	821558	824008	2451	706612
tig55	825126	833871	8746	445478
tig55	842707	843006	300	777620
tig55	852032	853530	1499	555912
tig55	869038	869850	813	839245
tig55	872089	876756	4668	649511
tig55	884506	884956	451	627327
tig55	917440	917789	350	381678
tig55	925655	926833	1179	450863
tig55	932359	932848	490	1088989
tig55	939058	940448	1391	670489
tig55	959982	960870	889	488614
tig55	963881	965628	1748	562546
tig55	967673	969352	1680	702991
tig55	974116	975750	1635	1121524
tig55	994101	994849	749	911867
tig55	996909	997310	402	331715
tig55	1003911	1004857	947	615218
tig55	1015245	1015496	252	137304
tig55	1043076	1050005	6930	574837
tig55	1051628	1054106	2479	800995
tig55	1055875	1062692	6818	864285
tig55	1062698	1063813	1116	209404
tig55	1102580	1103051	472	1024272
tig55	1107865	1111141	3277	696620
tig55	1111658	1115075	3418	653298
tig55	1115501	1116734	1234	674257
tig55	1141360	1144689	3330	670510
tig55	1144961	1145159	199	421265
tig55	1158131	1159152	1022	766456
tig55	1168345	1169094	750	1044209
tig55	1180498	1182913	2416	1420503
tig55	1186284	1189245	2962	568419
tig55	1195531	1200014	4484	810230
tig55	1200657	1201628	972	342294
tig55	1203941	1204268	328	710447
tig55	1228539	1234856	6318	510982
tig55	1235030	1235935	906	1416026
tig55	1242308	1249322	7015	881851
tig55	1252937	1255414	2478	1303858
tig55	1288024	1290938	2915	628926
tig55	1320155	1321033	879	1516297
tig55	1324791	1325533	743	583377
tig55	1346726	1348044	1319	820056
tig55	1352916	1353146	231	576787
tig55	1359216	1361398	2183	929939
tig55	1362955	1364180	1226	558043
tig55	1364526	1370104	5579	228727
tig55	1371839	1378055	6217	439022
tig55	1378189	1379600	1412	554752
tig55	1399590	1400830	1241	632599
tig55	1402251	1403186	936	250130
tig55	1432270	1433636	1367	719438
tig55	1449474	1451732	2259	833581
tig55	1456756	1457545	790	1307581
tig55	1460331	1461839	1509	1148600
tig55	1468432	1471427	2996	512206
tig55	1477610	1478444	835	1416422
tig55	1504576	1506754	2179	977982
tig55	1516348	1518189	1842	560998
tig55	1534089	1535258	1170	1054441
tig55	1540452	1545087	4636	1095575
tig55	1570668	1572076	1409	1123816
tig55	1581022	1583564	2543	938128
tig55	1586377	1594129	7753	538209
tig55	1595852	1603166	7315	305327
tig55	1607163	1621160	13998	395831
tig55	1626379	1628378	2000	1166509
tig55	1675278	1678918	3641	599624
tig55	1689431	1690681	1251	1183906
tig55	1692391	1694644	2254	680198
tig55	1711652	1712527	876	835881
tig55	1714661	1716333	1673	886206
tig55	1722245	1730558	8314	634873
tig55	1732954	1741165	8212	538552
tig55	1745089	1745879	791	1179537
tig55	1753244	1754177	934	1159604
tig55	1760458	1763548	3091	851499
tig55	1771849	1773655	1807	1071115
tig55	1799347	1800310	964	915776
tig55	1806724	1807914	1191	741858
tig55	1814308	1814839	532	251934
tig55	1820198	1821846	1649	928525
tig55	1822198	1822443	246	541304
tig55	1822670	1823030	361	922526
tig55	1823076	1829613	6538	601690
tig55	1831645	1833497	1853	610558
tig55	1864002	1864323	322	570975
tig55	1872516	1877697	5182	334454
tig55	1899735	1910647	10913	570910
tig55	1912052	1913740	1689	1292405
tig55	1920157	1921732	1576	1258324
tig55	1923740	1924896	1157	504447
tig55	1929311	1932673	3363	812697
tig66	585174	585257	84	411006
tig66	933816	933927	112	307492
tig66	585482	585811	330	404838
tig66	481043	481933	891	599546
tig66	609966	610366	401	955130
tig66	615144	615494	351	807185
tig66	626292	626551	260	704433
tig66	796555	796789	235	1416960
tig66	480798	480993	196	1443974
tig66	518323	518578	256	1107092
tig66	538300	538720	421	1029790
tig66	584606	584960	355	1079453
tig66	586002	586076	75	460870
tig66	610592	610725	134	995161
tig66	614799	615138	340	103287
tig66	626554	626767	214	162281
tig66	659110	659697	588	737885
tig66	796047	796132	86	401408
tig66	800548	800711	164	509241
tig66	538964	539141	178	1029324
tig66	586092	586238	147	570809
tig66	610745	610817	73	473644
tig66	614475	614681	207	645173
tig66	626811	627816	1006	133271
tig66	646305	646762	458	1163900
tig66	658959	659105	147	1585214
tig66	795786	796036	251	530522
tig66	798176	798306	131	1398102
tig66	491590	491724	135	1356950
tig66	525877	526114	238	352680
tig66	584486	584559	74	467171
tig66	586256	586372	117	295445
tig66	586723	587012	290	804573
tig66	608942	609114	173	1058903
tig66	613899	614184	286	989679
tig66	618049	618215	167	2291733
tig66	626008	626106	99	845364
tig66	627933	628245	313	584565
tig66	659853	660042	190	1227926
tig66	703752	704076	325	1178711
tig66	704505	704649	145	1262431
tig66	1106934	1114095	7162	355060
tig66	1206810	1207758	949	1667877
tig66	628344	628446	103	1294433
tig66	666616	666786	171	201677
tig66	387665	387956	292	1311196
tig66	420357	420871	515	646611
tig66	482337	483140	804	1160526
tig66	491105	491328	224	1488012
tig66	525443	525628	186	1254848
tig66	539930	540209	280	833792
tig66	584255	584382	128	1819767
tig66	617749	617869	121	1101894
tig66	628728	628863	136	1712361
tig66	658286	658493	208	1601013
tig66	660321	660513	193	691051
tig66	703243	703516	274	2490561
tig66	711125	711238	114	734315
tig66	733002	733264	263	1835679
tig66	795595	795746	152	1206070
tig66	927354	927511	158	1473513
tig164	19040	19356	317	736804
tig164	20561	23444	2884	720852
tig164	209446	209845	400	707825
tig164	332965	333502	538	434566
tig209	703234	704543	1310	712702
tig209	1377325	1377591	267	872140
tig209	77380	77715	336	397551
tig209	630716	630894	179	745856
tig209	666110	666741	632	1159910
tig209	839437	839941	505	1550319
tig209	882488	886041	3554	530594
tig209	886077	886381	305	1583431
tig209	891113	891407	295	790813
tig209	1055123	1055616	494	1280315
tig209	1078730	1078856	127	272486
tig209	1199867	1200815	949	668511
tig209	1298679	1298897	219	1063959
tig209	1341158	1341956	799	1792513
tig209	13072	13435	364	914864
tig209	35868	39336	3469	456096
tig209	44885	45457	573	1192005
tig209	57697	60506	2810	1257172
tig209	72482	73921	1440	614040
tig209	75019	77338	2320	961388
tig209	77833	79196	1364	867334
tig209	91176	93075	1900	675367
tig209	101932	104666	2735	852776
tig209	106585	107555	971	1630117
tig209	107768	110705	2938	1082694
tig209	122408	129103	6696	273991
tig209	131279	134185	2907	664971
tig209	136739	138454	1716	631239
tig209	155775	156904	1130	206758
tig209	157003	157183	181	190426
tig209	179946	181111	1166	455920
tig209	201162	204619	3458	747304
tig209	205719	206420	702	832017
tig209	224527	224977	451	1070345
tig209	226585	228766	2182	633937
tig209	229371	229917	547	607944
tig209	234317	236328	2012	737328
tig209	252688	253336	649	745327
tig209	261158	263989	2832	770860
tig209	280715	281300	586	568876
tig209	281798	285270	3473	1363592
tig209	323369	324181	813	1147743
tig209	324639	325459	821	1075777
tig209	335501	339994	4494	563918
tig209	341759	345554	3796	943939
tig209	357880	359391	1512	254037
tig209	359914	360204	291	459967
tig209	360586	361350	765	436676
tig209	361542	362484	943	725314
tig209	362571	362782	212	630155
tig209	363837	364754	918	961156
tig209	365189	370233	5045	621114
tig209	374395	374850	456	1279827
tig209	385696	386725	1030	1342692
tig209	391039	392382	1344	768822
tig209	402625	403744	1120	653374
tig209	405805	406553	749	646449
tig209	416831	425621	8791	357299
tig209	425624	426061	438	987887
tig209	462230	466304	4075	880159
tig209	475456	477033	1578	180114
tig209	477277	480759	3483	397285
tig209	482459	491403	8945	586098
tig209	494708	508969	14262	412513
tig209	509395	512044	2650	522341
tig209	531788	533117	1330	513128
tig209	547882	550473	2592	379490
tig209	551182	552911	1730	713901
tig209	574463	576773	2311	750694
tig209	581839	582566	728	1968426
tig209	586595	588943	2349	973300
tig209	590410	594189	3780	551536
tig209	599594	601833	2240	662149
tig209	621984	622362	379	1009689
tig209	629674	630672	999	1084449
tig209	630909	632048	1140	600577
tig209	633769	634832	1064	1065317
tig209	652150	654321	2172	315804
tig209	658579	659476	898	817368
tig209	661044	662833	1790	1750213
tig209	664110	665137	1028	1150903
tig209	665155	666105	951	1033976
tig209	666744	668319	1576	1100311
tig209	671517	674609	3093	560556
tig209	676611	678847	2237	1132758
tig209	682679	682921	243	959418
tig209	682933	685100	2168	453233
tig209	697408	699463	2056	914856
tig209	704564	705257	694	1128493
tig209	719490	720062	573	841700
tig209	727011	729424	2414	386632
tig209	733420	735347	1928	613350
tig209	738468	739916	1449	815207
tig209	748628	749187	560	1308885
tig209	754018	756606	2589	728413
tig209	757564	759184	1621	1008311
tig209	772639	774913	2275	1420641
tig209	775292	780317	5026	1011357
tig209	822240	823941	1702	900301
tig209	824218	825009	792	1808224
tig209	838294	839418	1125	2205878
tig209	839999	840634	636	1232006
tig209	843137	844959	1823	2129742
tig209	869204	873613	4410	1209775
tig209	881741	882478	738	1875064
tig209	886388	887071	684	1510532
tig209	889990	890639	650	1127816
tig209	890810	891010	201	417020
tig209	891505	892349	845	689018
tig209	919988	920558	571	1196174
tig209	922970	925982	3013	741594
tig209	942611	944202	1592	1967399
tig209	944212	945519	1308	1630608
tig209	948062	948844	783	1064099
tig209	949980	952253	2274	1201920
tig209	957283	959541	2259	789472
tig209	959655	961030	1376	641349
tig209	961658	967576	5919	1044396
tig209	968854	970583	1730	770676
tig209	994146	996708	2563	1084677
tig209	997277	998983	1707	1016428
tig209	999029	999729	701	1259604
tig209	1001317	1002933	1617	1288159
tig209	1010533	1011344	812	902661
tig209	1028023	1029773	1751	903568
tig209	1038125	1039270	1146	1424854
tig209	1042127	1043893	1767	781250
tig209	1044068	1045751	1684	525071
tig209	1051659	1055104	3446	1242988
tig209	1063558	1063956	399	460900
tig209	1066494	1067540	1047	748566
tig209	1075257	1075545	289	463190
tig209	1077243	1078699	1457	571936
tig209	1078956	1080788	1833	453825
tig209	1096259	1096763	505	1154604
tig209	1102046	1102932	887	1559025
tig209	1111028	1112170	1143	1384865
tig209	1112196	1112851	656	1042218
tig209	1115979	1117151	1173	964744
tig209	1130482	1131977	1496	1325409
tig209	1133699	1134442	744	1993950
tig209	1141524	1143378	1855	1904477
tig209	1148480	1149214	735	385572
tig209	1149669	1151837	2169	1559448
tig209	1159871	1160578	708	963987
tig209	1177743	1178554	812	719718
tig209	1186630	1187700	1071	917529
tig209	1188003	1189455	1453	745287
tig209	1192731	1192878	148	234146
tig209	1193052	1195118	2067	765944
tig209	1198371	1199860	1490	1666164
tig209	1200899	1202230	1332	1039083
tig209	1212750	1215117	2368	943505
tig209	1215910	1222025	6116	1534316
tig209	1239996	1240545	550	877981
tig209	1240909	1241439	531	1756661
tig209	1254914	1255550	637	1465987
tig209	1260400	1261118	719	1089209
tig209	1263609	1264239	631	1794909
tig209	1296466	1298657	2192	1908245
tig209	1298908	1300283	1376	1730512
tig209	1300321	1301428	1108	1518016
tig209	1339535	1341146	1612	1694636
tig209	1341960	1344518	2559	1224495
tig209	1356253	1356972	720	1504224
tig209	1368134	1369013	880	1741447
tig209	1377609	1378629	1021	571291
tig284	442320	443448	1129	161579
tig284	366541	366936	396	336246
tig284	367184	367633	450	407854
tig284	443775	444662	888	432592
tig526	86096	87985	1890	520517
tig526	34340	35004	665	1102421
tig526	37852	41919	4068	647171
tig526	85585	86079	495	370930
tig526	88028	88772	745	714529
tig526	130513	131084	572	843224
tig526	133960	134689	730	731801
tig526	134910	135703	794	735657
tig526	190107	192273	2167	384586
tig70486	428553	429201	649	591411
tig70486	1632346	1634001	1656	111063
tig70486	2111458	2111809	352	804858
tig70486	17120	24896	7777	621536
tig70486	33367	35579	2213	987229
tig70486	54335	54650	316	739039
tig70486	55145	55790	646	978578
tig70486	108196	109830	1635	1518628
tig70486	122012	134834	12823	333500
tig70486	181167	181539	373	624754
tig70486	188696	191109	2414	448675
tig70486	215615	215873	259	706973
tig70486	229174	233360	4187	760291
tig70486	245373	246857	1485	999210
tig70486	250866	251165	300	280224
tig70486	252077	253550	1474	870408
tig70486	253865	256394	2530	1179038
tig70486	271564	272333	770	498909
tig70486	278525	283168	4644	503383
tig70486	289587	290386	800	1666047
tig70486	294042	299147	5106	507278
tig70486	307440	308109	670	1242825
tig70486	308113	310270	2158	849349
tig70486	318045	318654	610	1447536
tig70486	322105	324952	2848	293789
tig70486	330462	333939	3478	296157
tig70486	367067	368942	1876	896610
tig70486	383021	384885	1865	688032
tig70486	384912	385469	558	686627
tig70486	400377	401025	649	822375
tig70486	429203	430501	1299	640570
tig70486	438128	441438	3311	539094
tig70486	460678	467146	6469	399985
tig70486	470673	471829	1157	935675
tig70486	490954	492674	1721	601769
tig70486	506635	510087	3453	370964
tig70486	519875	520176	302	114849
tig70486	543528	544239	712	1240109
tig70486	549157	551774	2618	717975
tig70486	572719	574358	1640	751765
tig70486	576406	577346	941	1363399
tig70486	578597	579554	958	713197
tig70486	591617	594455	2839	628148
tig70486	594528	596710	2183	358377
tig70486	615267	615875	609	957019
tig70486	618824	620887	2064	742890
tig70486	623419	624185	767	826686
tig70486	635860	636598	739	249069
tig70486	658672	661823	3152	375365
tig70486	669014	669515	502	663516
tig70486	680777	682355	1579	431233
tig70486	682549	683418	870	899912
tig70486	685960	690744	4785	811502
tig70486	691014	695186	4173	367559
tig70486	696978	699811	2834	523808
tig70486	722485	727306	4822	597952
tig70486	727495	728308	814	777837
tig70486	743333	745768	2436	814086
tig70486	773047	774437	1391	1712259
tig70486	787081	789601	2521	786696
tig70486	809503	809857	355	656985
tig70486	809991	810580	590	1157743
tig70486	830973	835664	4692	509135
tig70486	856479	856989	511	457896
tig70486	857718	861794	4077	548308
tig70486	865389	866163	775	1526601
tig70486	890251	893232	2982	681741
tig70486	895905	898399	2495	594835
tig70486	912561	913053	493	1386169
tig70486	926438	927297	860	1375525
tig70486	927967	929040	1074	684061
tig70486	945474	946728	1255	981999
tig70486	953151	955188	2038	678699
tig70486	963667	964439	773	754892
tig70486	964534	965411	878	1347350
tig70486	977824	980767	2944	605716
tig70486	981302	981641	340	686148
tig70486	1003016	1005949	2934	1153138
tig70486	1028663	1034752	6090	564023
tig70486	1050113	1052852	2740	523479
tig70486	1060802	1062141	1340	919509
tig70486	1062960	1064423	1464	1900796
tig70486	1067595	1075109	7515	442374
tig70486	1076552	1077517	966	1017871
tig70486	1079189	1080213	1025	1397969
tig70486	1096998	1097787	790	675211
tig70486	1112106	1113512	1407	1444813
tig70486	1123135	1123579	445	859799
tig70486	1123917	1127095	3179	530041
tig70486	1134323	1135176	854	1501396
tig70486	1141903	1146142	4240	527751
tig70486	1159293	1161255	1963	857294
tig70486	1178049	1182284	4236	516479
tig70486	1187562	1188630	1069	965148
tig70486	1188986	1190746	1761	785436
tig70486	1193856	1194536	681	1076550
tig70486	1198040	1202970	4931	587508
tig70486	1205470	1207599	2130	883527
tig70486	1207739	1209867	2129	604017
tig70486	1215357	1216592	1236	795638
tig70486	1223213	1231745	8533	478534
tig70486	1235928	1237681	1754	1530750
tig70486	1287173	1288969	1797	1493709
tig70486	1312070	1313237	1168	1184409
tig70486	1313822	1315367	1546	475806
tig70486	1320006	1320420	415	922994
tig70486	1327949	1329093	1145	1776802
tig70486	1353846	1354509	664	1403864
tig70486	1369412	1371614	2203	991986
tig70486	1397555	1397730	176	195312
tig70486	1402788	1404475	1688	1057625
tig70486	1429262	1429869	608	220132
tig70486	1448763	1449074	312	748183
tig70486	1457088	1457996	909	1026671
tig70486	1464560	1465134	575	1187866
tig70486	1484856	1486295	1440	1620027
tig70486	1497171	1498594	1424	935411
tig70486	1511618	1511871	254	328713
tig70486	1521895	1522337	443	528006
tig70486	1540413	1541733	1321	857754
tig70486	1592762	1597703	4942	380904
tig70486	1598674	1598966	293	286671
tig70486	1599106	1599899	794	607267
tig70486	1613583	1614027	445	749370
tig70486	1620336	1632271	11936	366717
tig70486	1634034	1637859	3826	349841
tig70486	1658485	1660025	1541	704402
tig70486	1673895	1675212	1318	974244
tig70486	1684538	1684993	456	1058968
tig70486	1702140	1704489	2350	504712
tig70486	1712563	1713149	587	1419526
tig70486	1721606	1723606	2001	541502
tig70486	1726538	1727292	755	837342
tig70486	1744396	1746309	1914	774915
tig70486	1752450	1756797	4348	1088346
tig70486	1763445	1763836	392	1103856
tig70486	1763950	1764357	408	1183957
tig70486	1786796	1787792	997	1786844
tig70486	1796439	1798487	2049	1211902
tig70486	1820283	1820802	520	738047
tig70486	1847669	1850217	2549	1268107
tig70486	1852368	1853013	646	978578
tig70486	1883288	1884083	796	1360506
tig70486	1905659	1906434	776	1138086
tig70486	1907591	1909689	2099	1230723
tig70486	1913452	1916274	2823	898681
tig70486	1919647	1920875	1229	476031
tig70486	1928003	1928942	940	356035
tig70486	1936284	1937755	1472	633549
tig70486	1961361	1962203	843	395454
tig70486	1967973	1969535	1563	692327
tig70486	1970255	1974224	3970	700872
tig70486	1992323	1994313	1991	1648686
tig70486	2000407	2001402	996	1187978
tig70486	2002815	2004128	1314	406125
tig70486	2004459	2017938	13480	635402
tig70486	2018274	2019205	932	947279
tig70486	2026673	2028203	1531	708559
tig70486	2028247	2030650	2404	513237
tig70486	2072047	2077394	5348	1305872
tig70486	2078323	2079518	1196	1490952
tig70486	2081747	2083286	1540	1612233
tig70486	2083663	2084160	498	668900
tig70486	2095525	2096014	490	883440
tig70486	2110069	2111294	1226	1453146
tig70486	2111955	2114396	2442	1139937
tig70486	2115851	2118559	2709	1064120
tig70486	2123349	2124795	1447	1128983
tig70486	2125037	2128697	3661	1060613
tig70486	2133714	2136709	2996	1497027
tig70486	2139284	2139907	624	613020
tig70486	2140804	2141287	484	996691
tig70486	2142529	2143666	1138	1127634
tig70486	2166895	2168290	1396	705233
tig70486	2180156	2182785	2630	886026
tig70486	2182827	2183350	524	255787
tig70486	2192016	2194667	2652	1275210
tig70486	2195324	2199533	4210	733121
tig70486	2219132	2220168	1037	707868
tig70486	2224739	2228012	3274	819505
tig70486	2243085	2244272	1188	447408
tig70486	2263638	2267050	3413	903492
tig70486	2299945	2301714	1770	640236
tig70486	2335723	2337128	1406	663495
tig70486	2345487	2347924	2438	1182520
tig70486	2356637	2360737	4101	1166304
tig70486	2371819	2376589	4771	887393
tig70486	2379306	2380276	971	1475993
tig70486	2382101	2384710	2610	1467650
tig70486	2389459	2392922	3464	933368
tig70486	2397810	2398727	918	1234192
tig70486	2428742	2429496	755	1169587
tig70486	2448598	2450848	2251	482372
tig70486	2452183	2453037	855	682410
tig70486	2457980	2460073	2094	374349
tig70486	2482592	2488993	6402	737863
tig70486	2491690	2492240	551	1512356
tig70486	2523832	2527977	4146	744249
tig70486	2529694	2530098	405	1069264
tig70486	2567970	2568354	385	864113
tig70486	2568366	2569083	718	1090724
tig70486	2572831	2573851	1021	1109971
tig70486	2573932	2581505	7574	816388
tig70486	2590749	2596926	6178	1122354
tig70486	2601926	2603766	1841	1348286
tig70486	2616810	2619018	2209	739510
tig70486	2628272	2630510	2239	418060
tig70486	2633027	2636738	3712	817091
tig70488	322033	322957	925	846305
tig70488	331604	333188	1585	242553
tig70488	365099	367368	2270	609337
tig70488	426640	427487	848	1041538
tig70488	511946	512348	403	456270
tig70488	564578	566394	1817	347918
tig70488	568451	569478	1028	324039
tig70488	588047	588277	231	1009173
tig70488	591567	593802	2236	418659
tig70488	595260	597101	1842	505413
tig70488	602907	603813	907	368100
tig70488	605012	606012	1001	582673
tig70488	607068	609549	2482	495834
tig70488	609635	611073	1439	579058
tig70488	613715	614029	315	110037
tig70488	614351	616330	1980	370729
tig70488	619198	620363	1166	157294
tig70488	630355	632000	1646	111749
tig70488	864236	864686	451	518749
tig70488	1032867	1034298	1432	478513
tig70488	1073241	1073588	348	670307
tig70488	1073613	1076601	2989	261193

### Sheet: C2 (LFN0318) x C3 (LFN0308)
Table S4. Estimated dates of introgression events between lineages C2 and C3 with 0.5 confidence levels
Contig	First_Position	Last_Position	Size (bp)	Generation number
tig55	2264	18886	16623	56479
tig55	21867	27601	5735	84379
tig55	28827	30457	1631	174753
tig55	30770	35145	4376	53104
tig55	37234	39382	2149	201748
tig55	65016	65694	679	51880
tig55	504997	506434	1438	24414
tig55	554085	554382	298	282029
tig55	19444	19982	539	154448
tig55	27936	28635	700	120149
tig55	35295	36642	1348	174145
tig55	39615	60574	20960	174416
tig55	61045	64810	3766	247758
tig55	65696	71322	5627	272649
tig55	74005	75120	1116	434202
tig55	79039	80729	1691	315534
tig55	81819	86886	5068	165013
tig55	88049	89625	1577	401746
tig55	91751	95250	3500	66869
tig55	95454	96299	846	512781
tig55	108568	108816	249	138679
tig55	109307	111042	1736	450314
tig55	114779	115713	935	142635
tig55	118957	120539	1583	652689
tig55	120869	123961	3093	139993
tig55	147515	152404	4890	119651
tig55	153052	156068	3017	127323
tig55	156578	161180	4603	180909
tig55	165721	172262	6542	204289
tig55	173518	174036	519	65567
tig55	174207	175438	1232	230698
tig55	176513	180284	3772	101707
tig55	273741	274341	601	304888
tig55	294299	294872	574	494973
tig55	330129	332440	2312	596991
tig55	355944	359636	3693	374142
tig55	389905	392647	2743	504656
tig55	394595	395832	1238	631151
tig55	398967	403346	4380	646673
tig55	410622	412352	1731	394756
tig55	420073	428222	8150	170745
tig55	438794	446953	8160	207374
tig55	448133	454864	6732	219670
tig55	459995	461319	1325	627480
tig55	464763	470731	5969	240871
tig55	475074	475825	752	244759
tig55	482446	486398	3953	185706
tig55	487855	502124	14270	232525
tig55	502339	504950	2612	224162
tig55	506436	509901	3466	169475
tig55	509984	510363	380	746009
tig55	514994	519788	4795	174027
tig55	523941	524522	582	915925
tig55	536533	537669	1137	205460
tig55	539686	540445	760	242175
tig55	541011	545205	4195	365707
tig55	553181	554062	882	378116
tig55	554529	557564	3036	455417
tig55	564998	570413	5416	256601
tig55	573717	583865	10149	144925
tig55	1121378	1121550	173	771368
tig55	1410309	1411504	1196	653867
tig55	1584886	1585716	831	823214
tig55	1635293	1635573	281	298600
tig55	1646419	1646863	445	412508
tig66	1753	383010	381258	6104
tig66	442367	443205	839	337655
tig66	505160	506138	979	1514109
tig66	572114	578979	6866	63235
tig66	582897	583289	393	213538
tig66	593694	596003	2310	123059
tig66	643516	644191	676	567019
tig66	649008	650114	1107	617450
tig66	652805	653432	628	213002
tig66	670019	682729	12711	65306
tig66	682838	682967	130	644002
tig66	683011	684182	1172	370242
tig66	687546	689777	2232	38276
tig66	726511	727121	611	382080
tig66	754279	761492	7214	6104
tig66	764913	793164	28252	24414
tig66	803179	804863	1685	2482470
tig66	818206	841923	23718	6104
tig66	881083	926961	45879	6104
tig66	940928	960987	20060	6104
tig66	961029	978848	17820	6104
tig66	1005392	1086819	81428	12207
tig66	1114588	1129672	15085	6104
tig66	1156610	1170182	13573	6104
tig66	1185487	1205916	20430	66813
tig66	1208959	1217088	8130	17242
tig66	1217555	1423983	206429	6104
tig66	1451841	1480387	28547	6104
tig66	1481507	1558490	76984	6104
tig66	1559366	1564036	4671	6104
tig66	1572549	1578257	5709	41429
tig66	1580881	1732200	151320	6104
tig66	1744607	1757059	12453	6104
tig97	17980	19275	1296	64716
tig97	20969	35303	14335	68058
tig97	37626	40997	3372	114051
tig97	53998	54516	519	65567
tig97	57968	62378	4411	74138
tig97	109635	113600	3966	19746
tig97	227917	229081	1165	157405
tig97	246808	248311	1504	89058
tig97	272912	274800	1889	97656
tig97	302881	307859	4979	97656
tig97	317407	325596	8190	70635
tig97	345435	346086	652	54480
tig97	364035	381463	17429	12207
tig97	516627	582640	66014	6104
tig97	583823	588891	5069	6104
tig97	590308	735723	145416	6104
tig97	739540	765323	25784	6104
tig97	768928	788736	19809	6104
tig97	792194	916096	123903	6104
tig97	918983	919479	497	71026
tig97	931087	941990	10904	6104
tig97	945723	947240	1518	21362
tig97	950100	995533	45434	6104
tig97	996990	1070600	73611	6104
tig97	1073204	1160466	87263	6104
tig97	1164778	1170344	5567	6104
tig97	1189677	1238297	48621	6104
tig97	1239561	1274348	34788	6104
tig97	1277209	1350494	73286	6104
tig97	1352868	1457069	104202	6104
tig97	1458824	1503069	44246	6104
tig97	1506235	1532312	26078	6104
tig97	1534090	1542524	8435	19609
tig97	1544592	1584457	39866	6104
tig97	1586213	1644336	58124	6104
tig97	1646955	1705112	58158	6104
tig164	68961	69569	609	45924438
tig164	875097	1132169	257073	6104
tig164	1132353	1242206	109854	6104
tig164	1242948	1247236	4289	6446
tig164	1247332	1258850	11519	6104
tig164	1273125	1287495	14371	6104
tig164	1288478	1406604	118127	6104
tig164	1418371	1515649	97279	6104
tig164	1515701	1520444	4744	6104
tig209	1392142	1394733	2592	53020
tig209	1407365	1407668	304	114082
tig209	1409202	1409459	258	324041
tig209	1371961	1372336	376	91095
tig209	1390437	1391959	1523	54202
tig209	1394799	1395801	1003	382266
tig209	1406712	1407353	642	364212
tig209	1407683	1409149	1467	227914
tig209	1409502	1421041	11540	153341
tig209	291824	293979	2156	340915
tig209	1267222	1267666	445	749370
tig209	1276651	1277803	1153	202561
tig209	1322854	1323337	484	72627
tig209	1335801	1336154	354	97656
tig209	1371049	1371862	814	165638
tig209	1372361	1372613	253	329915
tig209	1389427	1390205	779	107791
tig209	1395906	1396356	451	185988
tig209	1402815	1403429	615	297766
tig209	1404722	1405204	483	277416
tig209	1405454	1405815	362	644121
tig209	1406068	1406496	429	660008
tig209	1266973	1267198	226	154235
tig209	1276105	1276573	469	284244
tig209	1321866	1322614	749	844355
tig209	1323765	1324029	265	502384
tig209	1332725	1333180	456	620291
tig209	1333377	1333938	562	681708
tig209	1336362	1337160	799	731207
tig209	1337692	1337904	213	163004
tig209	1370544	1370892	349	811888
tig209	1389146	1389319	174	200067
tig209	1370168	1370451	284	471436
tig209	291469	291813	345	385412
tig209	293997	295545	1549	601150
tig209	857661	859072	1412	733010
tig209	1246703	1247048	346	531532
tig209	1267954	1268616	663	578313
tig209	1269546	1269980	435	880049
tig209	1271626	1272401	776	172909
tig209	1274243	1275962	1720	687745
tig209	1315601	1317579	1979	496421
tig209	1332270	1332674	405	699386
tig209	1351208	1352196	989	489786
tig209	1352359	1352720	362	644121
tig209	1372788	1372945	158	219122
tig209	1388820	1389046	227	153615
tig209	2236	2901	666	501663
tig209	255971	256467	497	470902
tig209	450065	450582	518	1318483
tig209	564392	564957	566	236706
tig209	706066	706729	664	726249
tig209	709384	710362	979	543754
tig209	1325028	1325361	334	698499
tig209	1325768	1326216	449	630172
tig209	1327034	1327782	749	311237
tig209	1330599	1332111	1513	319392
tig209	1358375	1358819	445	859799
tig209	1359140	1359407	268	312874
tig209	1388508	1388679	172	200116
tig209	1400246	1400730	485	585191
tig209	1401294	1401559	266	503533
tig209	2978	4206	1229	759561
tig209	113809	114435	627	609971
tig209	115199	115468	270	679318
tig209	115724	117576	1853	288939
tig209	173957	174236	280	478233
tig209	243035	243363	329	255638
tig209	243557	244433	877	778198
tig209	254673	255964	1292	413275
tig209	295798	296638	841	278049
tig209	307335	308982	1648	536039
tig209	371160	372264	1105	527124
tig209	379294	380260	967	758532
tig209	450600	452022	1423	410341
tig209	452225	453329	1105	1161146
tig209	539175	539468	294	285728
tig209	539719	540282	564	591984
tig209	540313	540645	333	552065
tig209	563745	564390	646	439562
tig209	565452	566364	913	475993
tig209	584739	585288	550	696671
tig209	625034	626007	974	906378
tig209	707164	709348	2185	587279
tig209	710665	710929	265	316372
tig209	860371	861340	970	702905
tig209	892822	893471	650	821066
tig209	932354	932901	548	1065177
tig209	932957	933582	626	850620
tig209	989205	990458	1254	505094
tig209	1022603	1023032	430	1124475
tig209	1244752	1245833	1082	585255
tig209	1252675	1253534	860	446951
tig209	1265439	1265800	362	919960
tig209	1286049	1289435	3387	452441
tig209	1314828	1315457	630	925460
tig209	1326330	1326965	636	604024
tig209	1329649	1330514	866	732287
tig209	1345229	1346345	1117	433803
tig209	1349658	1351070	1413	589778
tig209	1357937	1358319	383	219201
tig209	1359680	1360639	960	504114
tig209	1362549	1365760	3212	524636
tig209	1369497	1369813	317	421675
tig209	1373270	1373834	565	148489
tig209	1397212	1399775	2564	793318
tig209	1402083	1402408	326	409864
tig284	755766	758113	2348	184847
tig284	762090	763952	1863	71391
tig284	764095	766092	1998	165375
tig284	788313	800009	11697	190801
tig284	830258	833586	3329	69956
tig284	868380	870326	1947	248727
tig284	893903	900787	6885	192261
tig284	1000937	1001226	290	461573
tig284	1011801	1016180	4380	122063
tig284	1020383	1027914	7532	85561
tig284	1030614	1035478	4865	234274
tig284	1040557	1041704	1148	333214
tig284	1048579	1048855	277	302836
tig284	1050443	1052326	1884	416683
tig284	1054802	1060247	5446	225243
tig284	1084425	1084966	542	153708
tig284	1125402	1126571	1170	70778
tig284	1220435	1224525	4091	351679
tig284	1237178	1237825	648	361030
tig284	1244201	1245819	1619	390625
tig284	1246533	1247091	559	417915
tig284	1268983	1270152	1170	499095
tig284	1271116	1271810	695	767284
tig284	154329	155355	1027	663716
tig284	163366	165081	1716	516049
tig284	634132	634844	713	748491
tig284	751180	755628	4449	614417
tig284	758857	761402	2546	267540
tig284	766323	769850	3528	123142
tig284	775615	776429	815	102150
tig284	785315	788235	2921	439259
tig284	800297	807361	7065	316125
tig284	827028	830084	3057	190882
tig284	833632	835831	2200	288719
tig284	841552	843854	2303	232392
tig284	844766	847368	2603	243822
tig284	851708	852063	356	795704
tig284	852111	854105	1995	318500
tig284	854281	855821	1541	216796
tig284	867502	868354	853	156201
tig284	870732	872683	1952	144684
tig284	876539	878347	1809	212292
tig284	878820	887171	8352	236135
tig284	889006	892949	3944	237518
tig284	901159	904748	3590	107006
tig284	910886	912061	1176	241707
tig284	921204	928077	6874	447274
tig284	930977	932093	1117	387573
tig284	932344	935976	3633	230488
tig284	943471	946086	2616	433091
tig284	959169	965935	6767	198364
tig284	970173	977262	7090	286828
tig284	981493	991575	10083	230942
tig284	991956	992695	740	382997
tig284	996842	999370	2529	172258
tig284	999938	1000905	968	396032
tig284	1001501	1011041	9541	323045
tig284	1016251	1017898	1648	141144
tig284	1018295	1018526	232	361499
tig284	1019171	1020335	1165	328004
tig284	1028055	1029511	1457	91818
tig284	1029649	1030409	761	241855
tig284	1035727	1039008	3282	284418
tig284	1043315	1045984	2670	312778
tig284	1046530	1048572	2043	310348
tig284	1049111	1050272	1162	115297
tig284	1060324	1061807	1484	225275
tig284	1082068	1084364	2297	210810
tig284	1089928	1095456	5529	322547
tig284	1100932	1101123	192	180393
tig284	1101185	1103272	2088	614560
tig284	1107917	1119171	11255	456246
tig284	1124235	1125384	1150	812375
tig284	1126614	1129419	2806	315809
tig284	1130684	1133169	2486	375600
tig284	1139262	1141424	2163	430597
tig284	1144196	1145060	865	385406
tig284	1157471	1161275	3805	257223
tig284	1161554	1162437	884	491316
tig284	1197786	1199538	1753	589533
tig284	1204835	1205512	678	418379
tig284	1208443	1210231	1789	354259
tig284	1212114	1216266	4153	645960
tig284	1219524	1220406	883	39809
tig284	1224529	1226186	1658	441166
tig284	1229366	1230378	1013	823898
tig284	1235906	1237166	1261	303300
tig284	1238086	1238850	765	502100
tig284	1242940	1244140	1201	568949
tig284	1247131	1249703	2573	518491
tig284	1251774	1252932	1159	633862
tig284	1257127	1260244	3118	459424
tig284	1263162	1264763	1602	1300172
tig284	1264788	1265335	548	606796
tig284	1265745	1266157	413	565872
tig284	1267868	1268798	931	626282
tig284	1270401	1270810	410	84628
tig284	1271828	1272807	980	748734
tig332	17499	28811	11313	6104
tig332	47142	173822	126681	6104
tig332	999297	1000646	1350	505960
tig332	46686	47091	406	85701
tig332	997573	997948	376	223347
tig332	998076	999226	1151	376712
tig332	46128	46569	442	78784
tig332	996504	997563	1060	645873
tig332	45172	45903	732	48828
tig332	174095	174913	819	40877
tig332	293812	295373	1562	565548
tig332	314220	315995	1776	216339
tig332	1001186	1001703	518	547646
tig332	1120119	1120576	458	617517
tig526	12437	13792	1356	24414
tig526	164056	185006	20951	48828
tig526	219209	255956	36748	6104
tig526	258247	497552	239306	6104
tig526	514692	830554	315863	6104
tig526	832199	1020075	187877	6104
tig526	60730	63434	2705	492277
tig526	99425	102911	3487	554723
tig526	116285	116819	535	715565
tig526	160415	161048	634	368590
tig526	217139	218854	1716	1011013
tig526	265145	265874	730	594373
tig526	361149	364664	3516	635172
tig526	376410	377169	760	1293405
tig526	380837	381704	868	500145
tig526	391975	395295	3321	852623
tig526	410778	414530	3753	621747
tig526	419569	420600	1032	855746
tig526	426796	427334	539	617262
tig526	432656	433147	492	879776
tig526	433470	433831	362	508188
tig526	446781	447536	756	1168044
tig526	457011	457234	224	374153
tig526	493630	493946	317	265348
tig526	533259	534390	1132	382864
tig526	586123	587376	1254	344241
tig526	587486	588695	1210	1019527
tig526	610418	613245	2828	348593
tig526	663492	664837	1346	655756
tig526	672700	673567	868	613407
tig526	710536	712127	1592	680286
tig526	750709	751191	483	1207134
tig526	798003	799443	1441	751800
tig526	881627	882643	1017	1261575
tig526	935218	935432	215	390625
tig526	935434	936474	1041	512455
tig526	936497	936801	305	438546
tig526	975763	976397	635	605013
tig526	1065627	1066636	1010	1121995
tig526	1093288	1094473	1186	998071
tig526	1195071	1196332	1262	817208
tig526	1420484	1422170	1687	1058245
tig526	1451399	1455240	3842	1023697
tig526	1460071	1463104	3034	882935
tig526	1533219	1535352	2134	695011
tig526	1676003	1678182	2180	382339
tig526	1678224	1680039	1816	651554
tig526	1695843	1696743	901	259765
tig526	1696957	1697545	589	650061
tig526	1720465	1721413	949	1036159
tig526	1737018	1738326	1309	903605
tig526	1817454	1818764	1311	1359918
tig526	1824095	1825365	1271	814033
tig526	1873280	1873632	353	943496
tig526	1894435	1894812	378	486691
tig526	1917294	1918541	1248	748052
tig526	1944416	1945592	1177	1217500
tig526	2052447	2053331	885	771987
tig526	2066408	2067537	1130	1223895
tig526	2251221	2253653	2433	939610
tig526	2257340	2258015	676	1084505
tig526	2272801	2273198	398	210815
tig526	2293048	2294898	1851	828263
tig526	2327610	2328798	1189	1415368
tig526	2426467	2428127	1661	832702
tig526	2446374	2446767	394	971910
tig526	2468222	2468481	260	512105
tig526	2469262	2469522	261	510133
tig526	2470529	2472274	1746	1679273
tig526	2619849	2621693	1845	857953
tig526	2625685	2627559	1875	897082
tig526	2631251	2631695	445	749370
tig526	2641365	2644067	2703	1029612
tig526	2645890	2652355	6466	59480
tig526	2668960	2673069	4110	2818075
tig70488	2018	64213	62196	6104
tig70488	65872	152751	86880	6104
tig70488	1257350	1258047	698	1694588
tig70488	64233	65811	1579	116557
tig70488	152924	153089	166	208436
tig70488	153299	153634	336	101815
tig70488	153802	154716	915	38177
tig70488	341117	342125	1009	3451276
tig70488	436681	436873	193	179345
tig70488	1173427	1174322	896	538910
tig70488	1258062	1259117	1056	363865
