## Supplementary material for "Means, motive, and opportunity for biological invasions: genetic introgression in a fungal pathogen": Table S5

### Sheet: C1 (LFN0297) x C2 (LFN0318)
Table S5. Funtional annotation of genes in the introgression regions between lineages C1 and C2
ID protein	Description	Prediction	SP(Sec/SPI)	OTHER	CS Position
XP_036585482.1	chitin binding protein [Colletotrichum truncatum]	SP(Sec/SPI)	0.995326	0.004674	CS pos: 20-21. AHG-NI. Pr: 0.8050
XP_036588246.1	uncharacterized protein CTRU02_01298 [Colletotrichum truncatum]	SP(Sec/SPI)	0.986239	0.013761	CS pos: 24-25. VDG-AS. Pr: 0.7629
XP_036588383.1	cytochrome p450 monooxygenase [Colletotrichum truncatum]	SP(Sec/SPI)	0.776554	0.223446	CS pos: 34-35. SWG-HP. Pr: 0.4908
XP_036588385.1	purine-cytosine permease fcy22 [Colletotrichum truncatum]	SP(Sec/SPI)	0.834412	0.165588	CS pos: 22-23. CGG-KH. Pr: 0.6110
XP_036588399.1	cell wall protein [Colletotrichum truncatum]	SP(Sec/SPI)	0.886177	0.113823	CS pos: 19-20. ASA-LQ. Pr: 0.4518
XP_036588420.1	glucan 1,3-beta-glucosidase [Colletotrichum truncatum]	SP(Sec/SPI)	0.991571	0.008429	CS pos: 18-19. ASA-FQ. Pr: 0.8817
XP_036588421.1	zip zinc transporter [Colletotrichum truncatum]	SP(Sec/SPI)	0.981774	0.018226	CS pos: 25-26. SVA-EK. Pr: 0.3096
XP_036588423.1	multispanning membrane [Colletotrichum truncatum]	SP(Sec/SPI)	0.998314	0.001686	CS pos: 23-24. ADG-FY. Pr: 0.8981
XP_036588429.1	endoglucanase b [Colletotrichum truncatum]	SP(Sec/SPI)	0.999032	0.000968	CS pos: 16-17. ANA-HT. Pr: 0.8697
XP_036588464.1	rhamnogalacturonate lyase [Colletotrichum truncatum]	SP(Sec/SPI)	0.657232	0.342768	CS pos: 22-23. AAA-VL. Pr: 0.2507
XP_036588472.1	lysophosphoplipase A [Colletotrichum truncatum]	SP(Sec/SPI)	0.858875	0.141125	CS pos: 14-15. ASA-LD. Pr: 0.4470
XP_036588495.1	uncharacterized protein CTRU02_01547 [Colletotrichum truncatum]	SP(Sec/SPI)	0.999625	0.000375	CS pos: 22-23. AVA-EP. Pr: 0.4030
XP_036588498.1	glycosyl hydrolase family 61 protein [Colletotrichum truncatum]	SP(Sec/SPI)	0.851298	0.148702	CS pos: 20-21. CLA-HY. Pr: 0.8089
XP_036588499.1	glycosyl hydrolase family 35 [Colletotrichum truncatum]	SP(Sec/SPI)	0.926736	0.073264	CS pos: 19-20. ALS-VG. Pr: 0.5828
XP_036588507.1	sugar transporter [Colletotrichum truncatum]	SP(Sec/SPI)	0.643542	0.356458	CS pos: 25-26. LNG-YD. Pr: 0.3293
XP_036588509.1	saponin hydrolase precursor [Colletotrichum truncatum]	SP(Sec/SPI)	0.956634	0.043366	CS pos: 20-21. ISA-AP. Pr: 0.6373
XP_036588516.1	beta-1,6-galactanase [Colletotrichum truncatum]	SP(Sec/SPI)	0.997792	0.002208	CS pos: 19-20. AAA-QN. Pr: 0.8159
XP_036588539.1	acetylxylan esterase precursor [Colletotrichum truncatum]	SP(Sec/SPI)	0.94759	0.05241	CS pos: 20-21. TSG-AS. Pr: 0.4126
XP_036588540.1	peptidase family M28 [Colletotrichum truncatum]	SP(Sec/SPI)	0.819657	0.180343	CS pos: 19-20. VCA-IH. Pr: 0.2819
XP_036588554.1	FAD binding domain-containing protein [Colletotrichum truncatum]	SP(Sec/SPI)	0.937667	0.062333	CS pos: 25-26. VAA-DE. Pr: 0.7411
XP_036588573.1	uncharacterized protein CTRU02_01625 [Colletotrichum truncatum]	SP(Sec/SPI)	0.998648	0.001352	CS pos: 19-20. ALA-KP. Pr: 0.7856
XP_036588610.1	duf1237 domain protein [Colletotrichum truncatum]	SP(Sec/SPI)	0.991546	0.008454	CS pos: 23-24. ASA-AQ. Pr: 0.7541
XP_036588618.1	para-nitrobenzyl esterase [Colletotrichum truncatum]	SP(Sec/SPI)	0.986453	0.013547	CS pos: 18-19. VLA-ET. Pr: 0.7777
XP_036588658.1	pectin lyase [Colletotrichum truncatum]	SP(Sec/SPI)	0.916122	0.083878	CS pos: 20-21. AAA-VT. Pr: 0.4085
XP_036588665.1	uncharacterized protein CTRU02_01717 [Colletotrichum truncatum]	SP(Sec/SPI)	0.858973	0.141027	CS pos: 18-19. AAA-LV. Pr: 0.5192
XP_036588666.1	uncharacterized protein CTRU02_01718 [Colletotrichum truncatum]	SP(Sec/SPI)	0.550734	0.449266	CS pos: 19-20. LAA-LP. Pr: 0.2321
XP_036588669.1	cupin family protein [Colletotrichum truncatum]	SP(Sec/SPI)	0.986893	0.013107	CS pos: 22-23. SLA-RP. Pr: 0.8125
XP_036588676.1	uncharacterized protein CTRU02_01729 [Colletotrichum truncatum]	SP(Sec/SPI)	0.996641	0.003359	CS pos: 18-19. AFA-DT. Pr: 0.9083
XP_036588682.1	uncharacterized protein CTRU02_01735 [Colletotrichum truncatum]	SP(Sec/SPI)	0.990838	0.009162	CS pos: 19-20. AYG-VP. Pr: 0.6589
XP_036588685.1	aspartic-type endopeptidase OPSB 3 [Colletotrichum truncatum]	SP(Sec/SPI)	0.981738	0.018262	CS pos: 19-20. AQA-VP. Pr: 0.6558
XP_036588687.1	Bilirubin oxidase 2 [Colletotrichum truncatum]	SP(Sec/SPI)	0.900408	0.099592	CS pos: 20-21. SMA-KD. Pr: 0.8805
XP_036588693.1	uncharacterized protein CTRU02_01746 [Colletotrichum truncatum]	SP(Sec/SPI)	0.7972	0.2028	CS pos: 16-17. AAA-VP. Pr: 0.3993
XP_036588694.1	isoamyl alcohol [Colletotrichum truncatum]	SP(Sec/SPI)	0.992874	0.007126	CS pos: 24-25. AHA-EG. Pr: 0.7003
XP_036588695.1	uncharacterized protein CTRU02_01748 [Colletotrichum truncatum]	SP(Sec/SPI)	0.984117	0.015883	CS pos: 20-21. TSS-SL. Pr: 0.3119
XP_036588696.1	uncharacterized protein CTRU02_01749 [Colletotrichum truncatum]	SP(Sec/SPI)	0.998233	0.001767	CS pos: 20-21. AEA-AL. Pr: 0.8925
XP_036588712.1	uncharacterized protein CTRU02_01765 [Colletotrichum truncatum]	SP(Sec/SPI)	0.999375	0.000625	CS pos: 19-20. IEA-SP. Pr: 0.8592
XP_036588719.1	mannan endo-1,6-alpha-mannosidase DCW1-like protein [Colletotrichum truncatum]	SP(Sec/SPI)	0.973973	0.026027	CS pos: 22-23. ADA-AY. Pr: 0.7589
XP_036589545.1	uncharacterized protein CTRU02_00299 [Colletotrichum truncatum]	SP(Sec/SPI)	0.964719	0.035281	CS pos: 22-23. ASA-DW. Pr: 0.9070
XP_036588450.1	SNRPA1; U2 small nuclear ribonucleoprotein A'	179
XP_036588452.1	CLCN3_4_5; chloride channel 3/4/5	560
XP_036588454.1	TFIIA2, GTF2A2, TOA2; transcription initiation factor TFIIA small subunit	102
XP_036588455.1	ATPeV0B, ATP6F; V-type H+-transporting ATPase 21kDa proteolipid subunit	153
XP_036588456.1	GPHN; gephyrin [EC:2.10.1.1 2.7.7.75]	451
XP_036588457.1	POP5; ribonuclease P/MRP protein subunit POP5 [EC:3.1.26.5]	104
XP_036588458.1	GPN; GPN-loop GTPase	263
XP_036588459.1	NTE, NRE; lysophospholipid hydrolase [EC:3.1.1.5]	1047
XP_036588461.1	DDC, TDC; aromatic-L-amino-acid/L-tryptophan decarboxylase [EC:4.1.1.28 4.1.1.105]	401
XP_036588464.1	RGL4, rhiE; rhamnogalacturonan endolyase [EC:4.2.2.23]	438
XP_036588465.1	UTP21, WDR36; U3 small nucleolar RNA-associated protein 21	803
XP_036588466.1	PPIP5K, VIP; inositol-hexakisphosphate/diphosphoinositol-pentakisphosphate 1-kinase [EC:2.7.4.24]	1126
XP_036588472.1	PLB; lysophospholipase [EC:3.1.1.5]	267
XP_036588473.1	E3.1.3.15B; histidinol-phosphatase (PHP family) [EC:3.1.3.15]	210
XP_036588474.1	HOS3; histone deacetylase HOS3 [EC:3.5.1.98]	497
XP_036588476.1	QTRT1; queuine tRNA-ribosyltransferase catalytic subunit [EC:2.4.2.64]	200
XP_036588478.1	RP-S17e, RPS17; small subunit ribosomal protein S17e	174
XP_036588479.1	RPAP2; RNA polymerase II-associated protein 2 [EC:3.1.3.16]	161
XP_036588480.1	BBC1, MTI1; myosin tail region-interacting protein MTI1	422
XP_036588488.1	EIF2B1; translation initiation factor eIF-2B subunit alpha	185
XP_036588489.1	NECAP1_2; adaptin ear-binding coat-associated protein 1/2	171
XP_036588491.1	pflX; putative pyruvate formate lyase activating enzyme [EC:1.97.1.4]	27
XP_036588492.1	XRCC6, KU70, G22P1; ATP-dependent DNA helicase 2 subunit 1	440
XP_036588493.1	hemH, FECH; protoporphyrin/coproporphyrin ferrochelatase [EC:4.99.1.1 4.99.1.9]	375
XP_036588494.1	CTF18, CHL12; chromosome transmission fidelity protein 18	326
XP_036588496.1	ramA; alpha-L-rhamnosidase [EC:3.2.1.40]	384
XP_036588502.1	CDC5L, CDC5, CEF1; pre-mRNA-splicing factor CDC5/CEF1	562
XP_036588508.1	xynB; xylan 1,4-beta-xylosidase [EC:3.2.1.37]	354
XP_036588518.1	E3.1.1.20; tannase [EC:3.1.1.20]	593
XP_036588520.1	katG; catalase-peroxidase [EC:1.11.1.21]	580
XP_036588533.1	H3; histone H3	27
XP_036588542.1	DDX31, DBP7; ATP-dependent RNA helicase DDX31/DBP7 [EC:3.6.4.13]	398
XP_036588544.1	E2.7.4.2, mvaK2; phosphomevalonate kinase [EC:2.7.4.2]	288
XP_036588548.1	ESF2, ABT1; ESF2/ABP1 family protein	180
XP_036588549.1	NMD3; nonsense-mediated mRNA decay protein 3	382
XP_036588551.1	ASA1; ASTRA-associated protein 1	207
XP_036588552.1	GLIA; MFS transporter, DHA2 family, glioxin efflux transporter	330
XP_036588555.1	rpiA; ribose 5-phosphate isomerase A [EC:5.3.1.6]	187
XP_036588575.1	CHS1; chitin synthase [EC:2.4.1.16]	619
XP_036588577.1	POMP, UMP1; proteasome maturation protein	132
XP_036588579.1	AP2B1; AP-2 complex subunit beta-1	488
XP_036588580.1	EMC4, TMEM85; ER membrane protein complex subunit 4	122
XP_036588582.1	STX18; syntaxin 18	40
XP_036588583.1	GOT1; aspartate aminotransferase, cytoplasmic [EC:2.6.1.1]	425
XP_036588585.1	ANK; ankyrin	19
XP_036588589.1	cysI; sulfite reductase (NADPH) hemoprotein beta-component [EC:1.8.1.2]	1212
XP_036588590.1	KEI1; inositol phosphorylceramide synthase regulatory subunit	111
XP_036588591.1	RAB6A; Ras-related protein Rab-6A	141
XP_036588594.1	NOP53, GLTSCR2; nucleolar protein 53	231
XP_036588597.1	GID8; glucose-induced degradation protein 8	116
XP_036588598.1	NDUFS4; NADH dehydrogenase (ubiquinone) Fe-S protein 4	189
XP_036588599.1	ATPeFF, ATP17; F-type H+-transporting ATPase subunit f	86
XP_036588602.1	PRPS, prsA; ribose-phosphate pyrophosphokinase [EC:2.7.6.1]	265
XP_036588603.1	TUT; terminal uridylyltransferase [EC:2.7.7.52]	408
XP_036588604.1	TFIIF1, GTF2F1, TFG1; transcription initiation factor TFIIF subunit alpha	364
XP_036588605.1	BUD13, CWC26; pre-mRNA-splicing factor CWC26	171
XP_036588606.1	TRAPPC8, TRS85; trafficking protein particle complex subunit 8	602
XP_036588607.1	CHMP7; charged multivesicular body protein 7	205
XP_036588608.1	RAD18; E3 ubiquitin-protein ligase RAD18 [EC:2.3.2.27]	150
XP_036588609.1	POLD3; DNA polymerase delta subunit 3	179
XP_036588610.1	K09704; uncharacterized protein	521
XP_036588612.1	TIP60, KAT5, ESA1; histone acetyltransferase HTATIP [EC:2.3.1.48]	389
XP_036588613.1	REXO4, REX4; RNA exonuclease 4 [EC:3.1.-.-]	159
XP_036588614.1	cfa; cyclopropane-fatty-acyl-phospholipid synthase [EC:2.1.1.79]	354
XP_036588615.1	RNASEH2C; ribonuclease H2 subunit C	102
XP_036588616.1	MCM6; DNA replication licensing factor MCM6 [EC:3.6.4.12]	731
XP_036588625.1	DDX56, DBP9; ATP-dependent RNA helicase DDX56/DBP9 [EC:3.6.4.13]	384
XP_036588630.1	E3.2.1.25, MANBA, manB; beta-mannosidase [EC:3.2.1.25]	467
XP_036588633.1	UCHL3, YUH1; ubiquitin carboxyl-terminal hydrolase L3 [EC:3.4.19.12]	254
XP_036588634.1	SUPV3L1, SUV3; ATP-dependent RNA helicase SUPV3L1/SUV3 [EC:3.6.4.13]	344
XP_036588635.1	VAMP7; vesicle-associated membrane protein 7	175
XP_036588638.1	STXBP1, MUNC18-1; syntaxin-binding protein 1	551
XP_036588640.1	URB1; nucleolar pre-ribosomal-associated protein 1	590
XP_036588641.1	TXNL4A, DIB1; U5 snRNP protein, DIM1 family	137
XP_036588643.1	POR; NADPH-ferrihemoprotein reductase [EC:1.6.2.4]	606
XP_036588645.1	RIOK2; RIO kinase 2 [EC:2.7.11.1]	253
XP_036588646.1	PSMD2, RPN1; 26S proteasome regulatory subunit N1	757
XP_036588647.1	TC.MATE, SLC47A, norM, mdtK, dinF; multidrug resistance protein, MATE family	475
XP_036588648.1	idi, IDI; isopentenyl-diphosphate Delta-isomerase [EC:5.3.3.2]	273
XP_036588651.1	RFA2, RPA2; replication factor A2	137
XP_036588656.1	MLH1; DNA mismatch repair protein MLH1	494
XP_036588658.1	E4.2.2.10; pectin lyase [EC:4.2.2.10]	219
XP_036588659.1	DDX54, DBP10; ATP-dependent RNA helicase DDX54/DBP10 [EC:3.6.4.13]	624
XP_036588660.1	DNAJC8; DnaJ homolog subfamily C member 8	151
XP_036588664.1	ENA; P-type Na+/K+ transporter [EC:7.2.2.3 7.2.2.-]	622
XP_036588668.1	adhP; alcohol dehydrogenase, propanol-preferring [EC:1.1.1.1]	145
XP_036588669.1	K09705; uncharacterized protein	67
XP_036588673.1	TC.MATE, SLC47A, norM, mdtK, dinF; multidrug resistance protein, MATE family	228
XP_036588675.1	CTR, HNM1; choline transport protein	217
XP_036588676.1	CMLE; carboxy-cis,cis-muconate cyclase [EC:5.5.1.5]	190
XP_036588687.1	E1.3.3.5; bilirubin oxidase [EC:1.3.3.5]	328
XP_036588689.1	manA, MPI; mannose-6-phosphate isomerase [EC:5.3.1.8]	252
XP_036588699.1	PLD1_2; phospholipase D1/2 [EC:3.1.4.4]	649
XP_036588700.1	GST, gst; glutathione S-transferase [EC:2.5.1.18]	54
XP_036588701.1	WARS, trpS; tryptophanyl-tRNA synthetase [EC:6.1.1.2]	155
XP_036588702.1	fabG, OAR1; 3-oxoacyl-[acyl-carrier protein] reductase [EC:1.1.1.100]	141
XP_036588704.1	PUDP, HDHD1; pseudouridine 5'-phosphatase [EC:3.1.3.96]	200
XP_036588709.1	POP4, RPP29; ribonuclease P protein subunit POP4 [EC:3.1.26.5]	145
XP_036588711.1	psd, PISD; phosphatidylserine decarboxylase [EC:4.1.1.65]	108
XP_036588719.1	E3.2.1.101; mannan endo-1,6-alpha-mannosidase [EC:3.2.1.101]	267
XP_036588722.1	TC.NCS1; nucleobase:cation symporter-1, NCS1 family	304
XP_036588725.1	SMF; metal iron transporter	460
XP_036588988.1	MTG1; mitochondrial GTPase 1	155
XP_036589461.1	K09705; uncharacterized protein	140
XP_036589462.1	OMA1; metalloendopeptidase OMA1, mitochondrial [EC:3.4.24.-]	151
XP_036589571.1	PEX19; peroxin-19	120

### Sheet: C1 (LFN0297) x C3 (LFN0308)
Table S5. Funtional annotation of genes in the introgression regions between lineages C1 and C3
ID protein	Description	Prediction	SP(Sec/SPI)	OTHER	CS Position
XP_036585170.1	uncharacterized protein CTRU02_04630 [Colletotrichum truncatum]	SP(Sec/SPI)	0.996649	0.003351	CS pos: 17-18. ASA-AT. Pr: 0.8144
XP_036585204.1	uncharacterized protein CTRU02_04664 [Colletotrichum truncatum]	SP(Sec/SPI)	0.965637	0.034363	CS pos: 26-27. ASA-NP. Pr: 0.5772
XP_036585438.1	galactan -beta-galactosidase [Colletotrichum truncatum]	SP(Sec/SPI)	0.558453	0.441547	CS pos: 18-19. ATA-KW. Pr: 0.4454
XP_036585439.1	exo-rhamnogalacturonase b [Colletotrichum truncatum]	SP(Sec/SPI)	0.993396	0.006604	CS pos: 21-22. AFA-DL. Pr: 0.8190
XP_036585441.1	Glucose oxidase 2 [Colletotrichum truncatum]	SP(Sec/SPI)	0.95024	0.04976	CS pos: 17-18. ALA-YP. Pr: 0.6522
XP_036585443.1	FAD binding domain-containing protein [Colletotrichum truncatum]	SP(Sec/SPI)	0.998474	0.001526	CS pos: 20-21. ASA-AC. Pr: 0.8419
XP_036585445.1	clock-controlled pheromone ccg-4 [Colletotrichum truncatum]	SP(Sec/SPI)	0.996844	0.003156	CS pos: 18-19. AVA-IP. Pr: 0.4762
XP_036585468.1	J domain-containing protein C2E1P5.03 [Colletotrichum truncatum]	SP(Sec/SPI)	0.997632	0.002368	CS pos: 20-21. TAA-WS. Pr: 0.4674
XP_036586058.1	putative extracellular dioxygenase [Colletotrichum truncatum]	SP(Sec/SPI)	0.804512	0.195488	CS pos: 22-23. VAA-HG. Pr: 0.4627
XP_036586074.1	uncharacterized protein CTRU02_04226 [Colletotrichum truncatum]	SP(Sec/SPI)	0.519779	0.480221	CS pos: 20-21. ATS-LP. Pr: 0.2045
XP_036586105.1	uncharacterized protein CTRU02_04257 [Colletotrichum truncatum]	SP(Sec/SPI)	0.991985	0.008015	CS pos: 19-20. VLA-AP. Pr: 0.7867
XP_036586436.1	CAD1 protein [Colletotrichum truncatum]	SP(Sec/SPI)	0.997544	0.002456	CS pos: 20-21. VTG-QT. Pr: 0.6778
XP_036587047.1	glycosyl hydrolase family 3 [Colletotrichum truncatum]	SP(Sec/SPI)	0.998114	0.001886	CS pos: 17-18. ASA-QN. Pr: 0.8779
XP_036587076.1	uncharacterized protein CTRU02_02849 [Colletotrichum truncatum]	SP(Sec/SPI)	0.996249	0.003751	CS pos: 18-19. ASA-GP. Pr: 0.9287
XP_036587264.1	uncharacterized protein CTRU02_03037 [Colletotrichum truncatum]	SP(Sec/SPI)	0.992703	0.007297	CS pos: 18-19. TNA-QV. Pr: 0.9478
XP_036587265.1	uncharacterized protein CTRU02_03038 [Colletotrichum truncatum]	SP(Sec/SPI)	0.944808	0.055192	CS pos: 24-25. VLG-QG. Pr: 0.6394
XP_036587608.1	uncharacterized protein CTRU02_02524 [Colletotrichum truncatum]	SP(Sec/SPI)	0.997788	0.002212	CS pos: 22-23. VQA-RP. Pr: 0.9091
XP_036587614.1	uncharacterized protein CTRU02_02530 [Colletotrichum truncatum]	SP(Sec/SPI)	0.967999	0.032001	CS pos: 17-18. GQA-LQ. Pr: 0.7480
XP_036587694.1	Unsaturated rhamnogalacturonyl hydrolase YteR 7 [Colletotrichum truncatum]	SP(Sec/SPI)	0.924093	0.075907	CS pos: 19-20. AIA-AP. Pr: 0.7374
XP_036587699.1	secreted pectate lyase [Colletotrichum truncatum]	SP(Sec/SPI)	0.983073	0.016927	CS pos: 16-17. ALA-AN. Pr: 0.9042
XP_036587701.1	zinc carboxypeptidase [Colletotrichum truncatum]	SP(Sec/SPI)	0.902655	0.097345	CS pos: 21-22. VAA-GS. Pr: 0.3141
XP_036587702.1	cellulase family protein [Colletotrichum truncatum]	SP(Sec/SPI)	0.994596	0.005404	CS pos: 21-22. TSA-CD. Pr: 0.6922
XP_036587704.1	exo-rhamnogalacturonase b [Colletotrichum truncatum]	SP(Sec/SPI)	0.962707	0.037293	CS pos: 17-18. VLG-LK. Pr: 0.4949
XP_036587709.1	uncharacterized protein CTRU02_02625 [Colletotrichum truncatum]	SP(Sec/SPI)	0.997643	0.002357	CS pos: 18-19. AAA-NF. Pr: 0.7530
XP_036587711.1	cell wall protein [Colletotrichum truncatum]	SP(Sec/SPI)	0.991062	0.008938	CS pos: 16-17. VLA-AP. Pr: 0.4976
XP_036587719.1	uncharacterized protein CTRU02_02635 [Colletotrichum truncatum]	SP(Sec/SPI)	0.998613	0.001387	CS pos: 18-19. VSA-AA. Pr: 0.3659
XP_036587720.1	tyrosinase central domain-containing protein [Colletotrichum truncatum]	SP(Sec/SPI)	0.758327	0.241673	CS pos: 18-19. AIA-GP. Pr: 0.6645
XP_036587724.1	uncharacterized protein CTRU02_02640 [Colletotrichum truncatum]	SP(Sec/SPI)	0.972642	0.027358	CS pos: 30-31. AAA-AC. Pr: 0.5461
XP_036587739.1	LysM domain-containing protein [Colletotrichum truncatum]	SP(Sec/SPI)	0.980265	0.019735	CS pos: 26-27. VLG-QV. Pr: 0.9344
XP_036587746.1	Lysophospholipase [Colletotrichum truncatum]	SP(Sec/SPI)	0.978929	0.021071	CS pos: 18-19. VWT-AD. Pr: 0.6564
XP_036587750.1	alkaline proteinase [Colletotrichum truncatum]	SP(Sec/SPI)	0.749538	0.250462	CS pos: 18-19. GFA-AP. Pr: 0.4090
XP_036587752.1	glycoside hydrolase family 61 protein [Colletotrichum truncatum]	SP(Sec/SPI)	0.992243	0.007757	CS pos: 18-19. VEA-HY. Pr: 0.9610
XP_036587754.1	uncharacterized protein CTRU02_02670 [Colletotrichum truncatum]	SP(Sec/SPI)	0.966214	0.033786	CS pos: 19-20. VVA-QD. Pr: 0.8649
XP_036587758.1	Uncharacterized protein CTRU02_02673 [Colletotrichum truncatum]	SP(Sec/SPI)	0.948609	0.051391	CS pos: 19-20. ASA-HF. Pr: 0.7352
XP_036587762.1	exo-rhamnogalacturonase b [Colletotrichum truncatum]	SP(Sec/SPI)	0.976462	0.023538	CS pos: 22-23. VLG-QE. Pr: 0.9385
XP_036587763.1	pectate lyase [Colletotrichum truncatum]	SP(Sec/SPI)	0.922316	0.077684	CS pos: 17-18. ATA-QT. Pr: 0.6368
XP_036588087.1	uncharacterized protein CTRU02_02099 [Colletotrichum truncatum]	SP(Sec/SPI)	0.981213	0.018787	CS pos: 19-20. GRA-DT. Pr: 0.6927
XP_036588878.1	beta-ig-h3 fasciclin [Colletotrichum truncatum]	SP(Sec/SPI)	0.995663	0.004337	CS pos: 18-19. CYA-DG. Pr: 0.8556
XP_036588892.1	uncharacterized protein CTRU02_00939 [Colletotrichum truncatum]	SP(Sec/SPI)	0.801936	0.198064	CS pos: 18-19. VAA-LL. Pr: 0.5167
XP_036589104.1	polygalacturonase [Colletotrichum truncatum]	SP(Sec/SPI)	0.869155	0.130845	CS pos: 25-26. VSA-SK. Pr: 0.7096
XP_036589117.1	acyl-protein thioesterase 1 [Colletotrichum truncatum]	SP(Sec/SPI)	0.85223	0.14777	CS pos: 24-25. TLA-EE. Pr: 0.6949
XP_036589140.1	toxin biosynthesis cytochrome p450 [Colletotrichum truncatum]	SP(Sec/SPI)	0.764783	0.235217	CS pos: 19-20. AKC-VY. Pr: 0.4727
XP_036589221.1	wsc domain-containing protein [Colletotrichum truncatum]	SP(Sec/SPI)	0.997948	0.002052	CS pos: 21-22. AHA-AP. Pr: 0.9377
XP_036589222.1	FAD/FMN-containing dehydrogenase [Colletotrichum truncatum]	SP(Sec/SPI)	0.988791	0.011209	CS pos: 20-21. AAA-VT. Pr: 0.8310
XP_036589311.1	uncharacterized protein CTRU02_00065 [Colletotrichum truncatum]	SP(Sec/SPI)	0.999761	0.000239	CS pos: 16-17. VAA-QD. Pr: 0.6434
XP_036589521.1	pheromone processing carboxypeptidase kex1 [Colletotrichum truncatum]	SP(Sec/SPI)	0.996638	0.003362	CS pos: 23-24. VFA-QS. Pr: 0.9148
XP_036589542.1	Lipase 1-like protein 4 [Colletotrichum truncatum]	SP(Sec/SPI)	0.987463	0.012537	CS pos: 21-22. SEC-SP. Pr: 0.7672
XP_036589823.1	serine carboxypeptidase S28 [Colletotrichum truncatum]	SP(Sec/SPI)	0.990955	0.009045	CS pos: 16-17. VQA-HF. Pr: 0.7671
XP_036589880.1	cell wall glycosyl hydrolase [Colletotrichum truncatum]	SP(Sec/SPI)	0.806258	0.193742	CS pos: 17-18. AMA-IR. Pr: 0.4683
XP_036589956.1	uncharacterized protein CTRU02_00710 [Colletotrichum truncatum]	SP(Sec/SPI)	0.995656	0.004344	CS pos: 20-21. TMA-QQ. Pr: 0.8807
XP_036589987.1	uncharacterized protein CTRU02_00741 [Colletotrichum truncatum]	SP(Sec/SPI)	0.990142	0.009858	CS pos: 17-18. VTS-QF. Pr: 0.8731
XP_036589993.1	uncharacterized protein CTRU02_00747 [Colletotrichum truncatum]	SP(Sec/SPI)	0.998691	0.001309	CS pos: 20-21. AQG-AV. Pr: 0.5800
XP_036587637.1	chaA, CAX; Ca2+:H+ antiporter	185
XP_036587639.1	E2.7.11.-; protein-serine/threonine kinase [EC:2.7.11.-]	490
XP_036587640.1	PIGW; glucosaminylphosphatidylinositol acyltransferase [EC:2.3.-.-]	343
XP_036587650.1	RAD50; DNA repair protein RAD50 [EC:3.6.-.-]	825
XP_036587652.1	frr, MRRF, RRF; ribosome recycling factor	72
XP_036587657.1	gabD; succinate-semialdehyde dehydrogenase / glutarate-semialdehyde dehydrogenase [EC:1.2.1.16 1.2.1.79 1.2.1.20]	243
XP_036587659.1	IARS, ileS; isoleucyl-tRNA synthetase [EC:6.1.1.5]	500
XP_036587663.1	SAM37, TOM37; sorting and assembly machinery component 37	135
XP_036587664.1	PIGU; GPI-anchor transamidase subunit U	294
XP_036587665.1	PES1, NOP7; pescadillo	456
XP_036587668.1	KIF11, EG5; kinesin family member 11	595
XP_036587672.1	SAC1, SACM1L; phosphatidylinositol 4-phosphatase [EC:3.1.3.-]	718
XP_036587673.1	RAB5C; Ras-related protein Rab-5C	201
XP_036587674.1	IMMT, MIC60; MICOS complex subunit MIC60	362
XP_036587675.1	FPGS; folylpolyglutamate synthase [EC:6.3.2.17]	261
XP_036587676.1	FPGS; folylpolyglutamate synthase [EC:6.3.2.17]	183
XP_036587678.1	AXE1; acetylxylan esterase [EC:3.1.1.72]	156
XP_036587691.1	E3.1.3.37; sedoheptulose-bisphosphatase [EC:3.1.3.37]	237
XP_036587696.1	MNT2; alpha 1,3-mannosyltransferase [EC:2.4.1.-]	189
XP_036587701.1	CPA4; carboxypeptidase A4 [EC:3.4.17.-]	65
XP_036587704.1	E3.2.1.67; galacturan 1,4-alpha-galacturonidase [EC:3.2.1.67]	185
XP_036587706.1	NHA1, SOD2; sodium/hydrogen antiporter	297
XP_036587712.1	adhP; alcohol dehydrogenase, propanol-preferring [EC:1.1.1.1]	32
XP_036587720.1	TYR; tyrosinase [EC:1.14.18.1]	166
XP_036587729.1	RCK2, CLK1; serine/threonine-protein kinase RCK2 [EC:2.7.11.1]	241
XP_036587732.1	POLK; DNA polymerase kappa [EC:2.7.7.7]	192
XP_036587738.1	E3.2.1.14; chitinase [EC:3.2.1.14]	169
XP_036587741.1	K07032; uncharacterized protein	10
XP_036587742.1	ABCB1, CD243; ATP-binding cassette, subfamily B (MDR/TAP), member 1 [EC:7.6.2.2]	656
XP_036587746.1	PLB; lysophospholipase [EC:3.1.1.5]	466
XP_036587762.1	E3.2.1.67; galacturan 1,4-alpha-galacturonidase [EC:3.2.1.67]	61
XP_036587763.1	PLY; pectate lyase [EC:4.2.2.2]	185
XP_036587768.1	FBXL7; F-box and leucine-rich repeat protein 7	595
XP_036588984.1	COA5, PET191; cytochrome c oxidase assembly factor 5	102
XP_036588985.1	LYS5, acpT; 4'-phosphopantetheinyl transferase [EC:2.7.8.-]	235
XP_036588999.1	DARS1; aspartyl-tRNA synthetase [EC:6.1.1.12]	142
XP_036589104.1	E3.2.1.67; galacturan 1,4-alpha-galacturonidase [EC:3.2.1.67]	136
XP_036589117.1	LYPLA1; lysophospholipase I [EC:3.1.1.5]	35
XP_036589155.1	IPI3; pre-rRNA-processing protein IPI3	262
XP_036589167.1	serB, PSPH; phosphoserine phosphatase [EC:3.1.3.3]	335
XP_036589223.1	GULO; L-gulonolactone oxidase [EC:1.1.3.8]	106
XP_036589278.1	MLST8, GBL; target of rapamycin complex subunit LST8	290
XP_036589279.1	SCYL1; SCY1-like protein 1	340
XP_036589295.1	PPID, CYPD; peptidyl-prolyl isomerase D [EC:5.2.1.8]	265
XP_036589307.1	NDUFS7; NADH dehydrogenase (ubiquinone) Fe-S protein 7 [EC:7.1.1.2]	265
XP_036589370.1	MRM1, PET56; 21S rRNA (GM2251-2'-O)-methyltransferase [EC:2.1.1.-]	182
XP_036589390.1	4CL; 4-coumarate--CoA ligase [EC:6.2.1.12]	341
XP_036589423.1	POLE2; DNA polymerase epsilon subunit 2 [EC:2.7.7.7]	509
XP_036589429.1	NAT2; N-terminal acetyltransferase 2	124
XP_036589471.1	TTDA, GTF2H5, TFB5; TFIIH basal transcription factor complex TTD-A subunit	35
XP_036589481.1	GNA; guanine nucleotide-binding protein subunit alpha, other	291
XP_036589512.1	DPEP; membrane dipeptidase [EC:3.4.13.19]	68
XP_036589521.1	KEX1; carboxypeptidase D [EC:3.4.16.6]	419
XP_036589535.1	tatD; TatD DNase family protein [EC:3.1.21.-]	232
XP_036589542.1	ACHE; acetylcholinesterase [EC:3.1.1.7]	41
XP_036589565.1	PSMA6; 20S proteasome subunit alpha 1 [EC:3.4.25.1]	312
XP_036589681.1	frmA, ADH5, adhC; S-(hydroxymethyl)glutathione dehydrogenase / alcohol dehydrogenase [EC:1.1.1.284 1.1.1.1]	142
XP_036589690.1	CTDNEP1, DULLARD, NEM1; CTD nuclear envelope phosphatase 1 [EC:3.1.3.16]	397
XP_036589691.1	EIF2B2; translation initiation factor eIF-2B subunit beta	222
XP_036589693.1	NAA10_11, ARD1_2; N-alpha-acetyltransferase 10/11 [EC:2.3.1.255]	170
XP_036589707.1	RP-LP1, RPLP1; large subunit ribosomal protein LP1	59
XP_036589815.1	ARF6; ADP-ribosylation factor 6	174
XP_036589821.1	CLCN3_4_5; chloride channel 3/4/5	165
XP_036589822.1	NDUFB7; NADH dehydrogenase (ubiquinone) 1 beta subcomplex subunit 7	51
XP_036589918.1	UBE2V; ubiquitin-conjugating enzyme E2 variant	114
XP_036589960.1	PSMA4; 20S proteasome subunit alpha 3 [EC:3.4.25.1]	17

### Sheet: C2 (LFN0318) x C3 (LFN0308)
Table S5 - Funtional annotation of genes in the introgression regions between lineages C2 and C3
ID protein	Description	Prediction	SP(Sec/SPI)	OTHER	CS Position
XP_036585213.1	uncharacterized protein CTRU02_04673 [Colletotrichum truncatum]	SP(Sec/SPI)	0.995613	0.004387	CS pos: 18-19. AMA-GC. Pr: 0.5911
XP_036585251.1	vacuolar protein sorting protein [Colletotrichum truncatum]	SP(Sec/SPI)	0.990571	0.009429	CS pos: 26-27. VHA-KD. Pr: 0.9446
XP_036585252.1	exo-beta-glucanase [Colletotrichum truncatum]	SP(Sec/SPI)	0.750861	0.249139	CS pos: 18-19. ATA-AS. Pr: 0.4141
XP_036585263.1	extracellular triacylglycerol [Colletotrichum truncatum]	SP(Sec/SPI)	0.988445	0.011555	CS pos: 20-21. TST-NP. Pr: 0.5119
XP_036585264.1	uncharacterized protein CTRU02_04724 [Colletotrichum truncatum]	SP(Sec/SPI)	0.844588	0.155412	CS pos: 15-16. AQA-LV. Pr: 0.5351
XP_036585278.1	uncharacterized protein CTRU02_04738 [Colletotrichum truncatum]	SP(Sec/SPI)	0.999101	0.000899	CS pos: 17-18. VAA-QS. Pr: 0.3587
XP_036585317.1	superoxide dismutase [Colletotrichum truncatum]	SP(Sec/SPI)	0.977161	0.022839	CS pos: 20-21. VAA-QT. Pr: 0.8784
XP_036585323.1	transient receptor potential domain containing protein [Colletotrichum truncatum]	SP(Sec/SPI)	0.71023	0.28977	CS pos: 26-27. TLA-NS. Pr: 0.4966
XP_036585364.1	endo alpha-1,4 polygalactosaminidase precursor [Colletotrichum truncatum]	SP(Sec/SPI)	0.9276	0.0724	CS pos: 19-20. VLG-LA. Pr: 0.4399
XP_036585371.1	uncharacterized protein CTRU02_04831 [Colletotrichum truncatum]	SP(Sec/SPI)	0.930657	0.069343	CS pos: 20-21. CNA-SD. Pr: 0.9096
XP_036585374.1	alpha-glucuronidase [Colletotrichum truncatum]	SP(Sec/SPI)	0.998647	0.001353	CS pos: 16-17. AAA-ED. Pr: 0.9261
XP_036585377.1	tyrosinase precursor [Colletotrichum truncatum]	SP(Sec/SPI)	0.988291	0.011709	CS pos: 21-22. TAA-AP. Pr: 0.7239
XP_036585392.1	uncharacterized protein CTRU02_04851 [Colletotrichum truncatum]	SP(Sec/SPI)	0.99412	0.00588	CS pos: 19-20. GQT-AP. Pr: 0.8383
XP_036586151.1	glycoside hydrolase family 43 protein [Colletotrichum truncatum]	SP(Sec/SPI)	0.993366	0.006634	CS pos: 20-21. SLG-QS. Pr: 0.7202
XP_036586994.1	uncharacterized protein CTRU02_02766 [Colletotrichum truncatum]	SP(Sec/SPI)	0.989876	0.010124	CS pos: 23-24. TQA-EE. Pr: 0.4609
XP_036587301.1	uncharacterized protein CTRU02_03074 [Colletotrichum truncatum]	SP(Sec/SPI)	0.990643	0.009357	CS pos: 17-18. ALC-QK. Pr: 0.4526
XP_036587328.1	uncharacterized protein CTRU02_03101 [Colletotrichum truncatum]	SP(Sec/SPI)	0.995048	0.004952	CS pos: 17-18. ATA-LP. Pr: 0.3094
XP_036587807.1	mannosyl-oligosaccharide alpha-mannosidase precursor [Colletotrichum truncatum]	SP(Sec/SPI)	0.886086	0.113914	CS pos: 25-26. ASA-SP. Pr: 0.5909
XP_036587839.1	cell wall glucanosyltransferase mwg1 [Colletotrichum truncatum]	SP(Sec/SPI)	0.969856	0.030144	CS pos: 21-22. VSA-QT. Pr: 0.8595
XP_036587843.1	tyrosinase 2 [Colletotrichum truncatum]	SP(Sec/SPI)	0.996552	0.003448	CS pos: 21-22. TTA-EQ. Pr: 0.9387
XP_036587844.1	major facilitator superfamily transporter domain-containing protein 5 [Colletotrichum truncatum]	SP(Sec/SPI)	0.696726	0.303274	CS pos: 23-24. SSG-SQ. Pr: 0.2863
XP_036587845.1	glycosyl family hydrolase 92 protein [Colletotrichum truncatum]	SP(Sec/SPI)	0.942126	0.057874	CS pos: 20-21. CQS-FD. Pr: 0.6485
XP_036587875.1	uncharacterized protein CTRU02_01887 [Colletotrichum truncatum]	SP(Sec/SPI)	0.98663	0.01337	CS pos: 16-17. VNA-AL. Pr: 0.6105
XP_036587978.1	uncharacterized protein CTRU02_01990 [Colletotrichum truncatum]	SP(Sec/SPI)	0.991991	0.008009	CS pos: 23-24. TTA-ED. Pr: 0.8934
XP_036587990.1	uncharacterized protein CTRU02_02002 [Colletotrichum truncatum]	SP(Sec/SPI)	0.999637	0.000363	CS pos: 22-23. GQG-CN. Pr: 0.3869
XP_036588003.1	uncharacterized protein CTRU02_02015 [Colletotrichum truncatum]	SP(Sec/SPI)	0.998114	0.001886	CS pos: 17-18. ASA-RT. Pr: 0.7825
XP_036588006.1	uncharacterized protein CTRU02_02018 [Colletotrichum truncatum]	SP(Sec/SPI)	0.990008	0.009992	CS pos: 19-20. AVA-VP. Pr: 0.6406
XP_036588024.1	Zn-dependent hydrolase of the beta-lactamase [Colletotrichum truncatum]	SP(Sec/SPI)	0.964955	0.035045	CS pos: 17-18. VAA-EL. Pr: 0.6177
XP_036588031.1	endonuclease/exonuclease/phosphatase family protein [Colletotrichum truncatum]	SP(Sec/SPI)	0.759301	0.240699	CS pos: 21-22. ALA-QT. Pr: 0.6458
XP_036588032.1	cytochrome p450 [Colletotrichum truncatum]	SP(Sec/SPI)	0.731104	0.268896	CS pos: 30-31. ALA-AR. Pr: 0.3812
XP_036588060.1	glycosyl hydrolase family 7 [Colletotrichum truncatum]	SP(Sec/SPI)	0.995847	0.004153	CS pos: 18-19. VAG-QT. Pr: 0.7457
XP_036588068.1	peptidase s41 family protein [Colletotrichum truncatum]	SP(Sec/SPI)	0.897607	0.102393	CS pos: 19-20. SFA-YP. Pr: 0.4759
XP_036588072.1	alcohol dehydrogenase [Colletotrichum truncatum]	SP(Sec/SPI)	0.643274	0.356726	CS pos: 17-18. VRC-LT. Pr: 0.2572
XP_036588118.1	uncharacterized protein CTRU02_02130 [Colletotrichum truncatum]	SP(Sec/SPI)	0.984104	0.015896	CS pos: 24-25. IDA-KK. Pr: 0.6387
XP_036588120.1	YesU protein [Colletotrichum truncatum]	SP(Sec/SPI)	0.99792	0.00208	CS pos: 16-17. TMA-EK. Pr: 0.9120
XP_036588122.1	uncharacterized protein CTRU02_02134 [Colletotrichum truncatum]	SP(Sec/SPI)	0.978718	0.021282	CS pos: 20-21. VSA-AP. Pr: 0.7426
XP_036588136.1	uncharacterized protein CTRU02_02148 [Colletotrichum truncatum]	SP(Sec/SPI)	0.993747	0.006253	CS pos: 18-19. VAA-SP. Pr: 0.8135
XP_036588139.1	subtilisin-like protease [Colletotrichum truncatum]	SP(Sec/SPI)	0.881807	0.118193	CS pos: 23-24. AAG-EP. Pr: 0.4436
XP_036588149.1	uncharacterized protein CTRU02_02161 [Colletotrichum truncatum]	SP(Sec/SPI)	0.86395	0.13605	CS pos: 20-21. ARG-IS. Pr: 0.2700
XP_036588163.1	feruloyl esterase B precursor protein [Colletotrichum truncatum]	SP(Sec/SPI)	0.916458	0.083542	CS pos: 15-16. ARA-AC. Pr: 0.8432
XP_036588174.1	amino acid transporter [Colletotrichum truncatum]	SP(Sec/SPI)	0.974508	0.025492	CS pos: 20-21. TSA-AC. Pr: 0.4761
XP_036588185.1	uncharacterized protein CTRU02_02197 [Colletotrichum truncatum]	SP(Sec/SPI)	0.984409	0.015591	CS pos: 16-17. SIA-AP. Pr: 0.8235
XP_036588187.1	ethyl tert-butyl ether degradation [Colletotrichum truncatum]	SP(Sec/SPI)	0.887889	0.112111	CS pos: 22-23. ALC-SS. Pr: 0.3829
XP_036588193.1	uncharacterized protein CTRU02_02205 [Colletotrichum truncatum]	SP(Sec/SPI)	0.990662	0.009338	CS pos: 18-19. AVA-KL. Pr: 0.7198
XP_036588199.1	TAP domain-containing protein [Colletotrichum truncatum]	SP(Sec/SPI)	0.992851	0.007149	CS pos: 23-24. AEA-GS. Pr: 0.4591
XP_036588202.1	uncharacterized protein CTRU02_02214 [Colletotrichum truncatum]	SP(Sec/SPI)	0.996918	0.003082	CS pos: 18-19. SFA-AR. Pr: 0.8177
XP_036588203.1	uncharacterized protein CTRU02_02215 [Colletotrichum truncatum]	SP(Sec/SPI)	0.989447	0.010553	CS pos: 18-19. ASA-AT. Pr: 0.8769
XP_036588204.1	cellulose-binding family ii [Colletotrichum truncatum]	SP(Sec/SPI)	0.742137	0.257863	CS pos: 19-20. SQA-MS. Pr: 0.4715
XP_036588208.1	rhamnogalacturonase a [Colletotrichum truncatum]	SP(Sec/SPI)	0.99913	0.00087	CS pos: 21-22. ANA-SL. Pr: 0.9325
XP_036588209.1	uncharacterized protein CTRU02_02221 [Colletotrichum truncatum]	SP(Sec/SPI)	0.999491	0.000509	CS pos: 25-26. AES-KR. Pr: 0.2788
XP_036588210.1	uncharacterized protein CTRU02_02222 [Colletotrichum truncatum]	SP(Sec/SPI)	0.960563	0.039437	CS pos: 19-20. VSG-SP. Pr: 0.5764
XP_036588223.1	uncharacterized protein CTRU02_02235 [Colletotrichum truncatum]	SP(Sec/SPI)	0.991846	0.008154	CS pos: 17-18. AVA-AP. Pr: 0.6315
XP_036588229.1	zinc carboxypeptidase [Colletotrichum truncatum]	SP(Sec/SPI)	0.987099	0.012901	CS pos: 19-20. ACA-SS. Pr: 0.3051
XP_036588230.1	glutamyl-tRNA amidotransferase [Colletotrichum truncatum]	SP(Sec/SPI)	0.981637	0.018363	CS pos: 19-20. VNA-ST. Pr: 0.9511
XP_036588231.1	l-amino-acid oxidase [Colletotrichum truncatum]	SP(Sec/SPI)	0.901724	0.098276	CS pos: 25-26. VLA-RD. Pr: 0.8338
XP_036588232.1	metalloprotease [Colletotrichum truncatum]	SP(Sec/SPI)	0.992424	0.007576	CS pos: 18-19. AAA-TP. Pr: 0.8068
XP_036588234.1	scp-like extracellular [Colletotrichum truncatum]	SP(Sec/SPI)	0.850443	0.149557	CS pos: 20-21. VAS-QN. Pr: 0.6720
XP_036588240.1	rhamnogalacturonate lyase c [Colletotrichum truncatum]	SP(Sec/SPI)	0.885485	0.114515	CS pos: 22-23. AAG-LR. Pr: 0.3436
XP_036588749.1	glycoside hydrolase family 61 protein [Colletotrichum truncatum]	SP(Sec/SPI)	0.994128	0.005872	CS pos: 20-21. GHG-AV. Pr: 0.6406
XP_036588783.1	uncharacterized protein CTRU02_00830 [Colletotrichum truncatum]	SP(Sec/SPI)	0.670376	0.329624	CS pos: 18-19. AHS-TL. Pr: 0.1828
XP_036588848.1	glycoside hydrolase family 35 protein [Colletotrichum truncatum]	SP(Sec/SPI)	0.946426	0.053574	CS pos: 18-19. AFA-YS. Pr: 0.5761
XP_036588851.1	uncharacterized protein CTRU02_00898 [Colletotrichum truncatum]	SP(Sec/SPI)	0.993481	0.006519	CS pos: 25-26. ARA-LD. Pr: 0.5055
XP_036585381.1	ltaE; threonine aldolase [EC:4.1.2.48]	242
XP_036585382.1	TREH, treA, treF; alpha,alpha-trehalase [EC:3.2.1.28]	221
XP_036585384.1	PHB2; prohibitin 2	91
XP_036585385.1	NEDD8; ubiquitin-like protein Nedd8	56
XP_036585386.1	ELA1; elongin-A	121
XP_036585387.1	TFIIF2, GTF2F2, TFG2; transcription initiation factor TFIIF subunit beta [EC:3.6.4.12]	18
XP_036585393.1	PPP2R4, PTPA; serine/threonine-protein phosphatase 2A activator	375
XP_036585394.1	RRP46, EXOSC5; exosome complex component RRP46	195
XP_036585395.1	ppnK, NADK; NAD+ kinase [EC:2.7.1.23]	503
XP_036585397.1	RAN; GTP-binding nuclear protein Ran	62
XP_036585398.1	SRRM1, SRM160; serine/arginine repetitive matrix protein 1	32
XP_036585399.1	DNM1L; dynamin 1-like protein [EC:3.6.5.5]	924
XP_036585400.1	COX19; cytochrome c oxidase assembly protein subunit 19	33
XP_036585403.1	NUP107, NUP84; nuclear pore complex protein Nup107	529
XP_036585407.1	ATPeV1C, ATP6C; V-type H+-transporting ATPase subunit C	312
XP_036585408.1	cysC; adenylylsulfate kinase [EC:2.7.1.25]	122
XP_036585412.1	MAK21, NOC1, CEBPZ; ribosome biogenesis protein MAK21	476
XP_036585413.1	PARS, proS; prolyl-tRNA synthetase [EC:6.1.1.15]	261
XP_036585414.1	pfdA, PFDN5; prefoldin alpha subunit	79
XP_036585415.1	DLST, sucB; 2-oxoglutarate dehydrogenase E2 component (dihydrolipoamide succinyltransferase) [EC:2.3.1.61]	310
XP_036586126.1	OMS1; methyltransferase OMS1, mitochondrial [EC:2.1.1.-]	19
XP_036586127.1	CNOT1, NOT1; CCR4-NOT transcription complex subunit 1	631
XP_036586129.1	BSCL2; seipin	41
XP_036586132.1	cynT, can; carbonic anhydrase [EC:4.2.1.1]	151
XP_036586133.1	RP-L7Ae, RPL7A; large subunit ribosomal protein L7Ae	228
XP_036586134.1	CTU1, NCS6; cytoplasmic tRNA 2-thiolation protein 1 [EC:2.7.7.-]	281
XP_036586136.1	SAS3; histone acetyltransferase SAS3 [EC:2.3.1.48]	433
XP_036586137.1	EPN; epsin	264
XP_036586138.1	NUP98, ADAR2, NUP116; nuclear pore complex protein Nup98-Nup96	292
XP_036586143.1	panE, apbA; 2-dehydropantoate 2-reductase [EC:1.1.1.169]	44
XP_036586147.1	ABCA3; ATP-binding cassette, subfamily A (ABC1), member 3	870
XP_036586148.1	XPC; xeroderma pigmentosum group C-complementing protein	346
XP_036586152.1	CSNK2B; casein kinase II subunit beta	246
XP_036586156.1	E4.1.1.49, pckA; phosphoenolpyruvate carboxykinase (ATP) [EC:4.1.1.49]	475
XP_036586157.1	ERF3, GSPT; peptide chain release factor subunit 3	446
XP_036586160.1	STAM; signal transducing adaptor molecule	362
XP_036586161.1	ATG13; autophagy-related protein 13	730
XP_036586162.1		778
XP_036586163.1	SLC25A21, ODC; solute carrier family 25 (mitochondrial 2-oxodicarboxylate transporter), member 21	175
XP_036587779.1	SEC13; protein transport protein SEC13	256
XP_036587781.1	GPATCH1; G patch domain-containing protein 1	366
XP_036587782.1	KIN1_2; serine/threonine protein kinase KIN1/2 [EC:2.7.11.1]	556
XP_036587783.1	RCD1, CNOT9, CAF40; CCR4-NOT transcription complex subunit 9	194
XP_036587787.1	hom; homoserine dehydrogenase [EC:1.1.1.3]	365
XP_036587789.1	FBP, fbp; fructose-1,6-bisphosphatase I [EC:3.1.3.11]	410
XP_036587791.1	PEX11B; peroxin-11B	205
XP_036587793.1	SNX25, MDM1; sorting nexin-25	757
XP_036587794.1	trmB, METTL1, TRM8; tRNA (guanine-N7-)-methyltransferase [EC:2.1.1.33]	171
XP_036587798.1	BCS1; mitochondrial chaperone BCS1	133
XP_036587799.1	E2.3.3.10; hydroxymethylglutaryl-CoA synthase [EC:2.3.3.10]	387
XP_036587800.1	DHCR24, DWF1; Delta24-sterol reductase [EC:1.3.1.72 1.3.1.-]	142
XP_036587802.1	PEX14; peroxin-14	104
XP_036587803.1	NDC80, HEC1, TID3; kinetochore protein NDC80	562
XP_036587804.1	NAPEPLD; N-acyl-phosphatidylethanolamine-hydrolysing phospholipase D [EC:3.1.4.54]	251
XP_036587805.1	VIT; vacuolar iron transporter family protein	160
XP_036587807.1	MAN1A_C, MNS1_2; mannosyl-oligosaccharide alpha-1,2-mannosidase [EC:3.2.1.113]	360
XP_036587808.1	ERCC1; DNA excision repair protein ERCC-1	219
XP_036587810.1	GAAB, LGD1; L-galactonate dehydratase [EC:4.2.1.146]	410
XP_036587812.1	K07005; uncharacterized protein	209
XP_036587815.1	ABCF3; ATP-binding cassette, subfamily F, member 3	666
XP_036587816.1	RP-L6, MRPL6, rplF; large subunit ribosomal protein L6	218
XP_036587817.1	cysQ, MET22, BPNT1; 3'(2'), 5'-bisphosphate nucleotidase [EC:3.1.3.7]	233
XP_036587818.1	FMC1; ATP synthase assembly factor FMC1, mitochondrial	51
XP_036587822.1	ZDHHC4, SWF1; palmitoyltransferase ZDHHC4 [EC:2.3.1.225]	182
XP_036587827.1	ICP55; intermediate cleaving peptidase 55 [EC:3.4.11.26]	287
XP_036587828.1	DBF4; regulatory subunit for Cdc7p protein kinase	303
XP_036587829.1	PAL; phenylalanine ammonia-lyase [EC:4.3.1.24]	286
XP_036587830.1	ATG12; ubiquitin-like protein ATG12	101
XP_036587831.1	panB; 3-methyl-2-oxobutanoate hydroxymethyltransferase [EC:2.1.2.11]	213
XP_036587832.1	UBE2H, UBC8; ubiquitin-conjugating enzyme E2 H [EC:2.3.2.23]	157
XP_036587833.1	CCDC130; coiled-coil domain-containing protein 130	220
XP_036587837.1	SIRT5, SIR2L5; NAD+-dependent protein deacetylase sirtuin 5 [EC:2.3.1.286]	67
XP_036587838.1	AKR1A1, adh; alcohol dehydrogenase (NADP+) [EC:1.1.1.2]	196
XP_036587842.1	HOGA1; 4-hydroxy-2-oxoglutarate aldolase [EC:4.1.3.16]	282
XP_036587843.1	TYR; tyrosinase [EC:1.14.18.1]	185
XP_036587844.1	MFSD5; MFS transporter, MFS domain-containing protein family, molybdate-anion transporter	200
XP_036587846.1	MCM10; minichromosome maintenance protein 10	345
XP_036587850.1	TTL; tubulin---tyrosine ligase [EC:6.3.2.25]	452
XP_036587851.1	ATP2C; P-type Ca2+ transporter type 2C [EC:7.2.2.10]	838
XP_036587852.1	SIR2; NAD+-dependent protein deacetylase SIR2 [EC:2.3.1.286]	56
XP_036587853.1	SCYL2; SCY1-like protein 2	545
XP_036587854.1	E2.6.1.42, ilvE; branched-chain amino acid aminotransferase [EC:2.6.1.42]	461
XP_036587856.1	DNA2; DNA replication ATP-dependent helicase Dna2 [EC:3.6.4.12]	813
XP_036587865.1	ACAA1; acetyl-CoA acyltransferase 1 [EC:2.3.1.16]	336
XP_036587866.1	E1.6.5.9; NADH:quinone reductase (non-electrogenic) [EC:1.6.5.9]	282
XP_036587869.1	RP-S7, MRPS7, rpsG; small subunit ribosomal protein S7	170
XP_036587873.1	PABPC; polyadenylate-binding protein	511
XP_036587875.1	K09704; uncharacterized protein	390
XP_036587877.1	ETFDH; electron-transferring-flavoprotein dehydrogenase [EC:1.5.5.1]	492
XP_036587878.1	TBP, tbp; transcription initiation factor TFIID TATA-box-binding protein	120
XP_036587879.1	PIPOX; sarcosine oxidase / L-pipecolate oxidase [EC:1.5.3.1 1.5.3.7]	199
XP_036587880.1	CALM; calmodulin	66
XP_036587881.1	SR140; U2-associated protein SR140	366
XP_036587957.1	GST, gst; glutathione S-transferase [EC:2.5.1.18]	173
XP_036587979.1	L3HYPDH; trans-L-3-hydroxyproline dehydratase [EC:4.2.1.77]	165
XP_036587982.1	OPLAH, OXP1, oplAH; 5-oxoprolinase (ATP-hydrolysing) [EC:3.5.2.9]	689
XP_036588004.1	phzS; 5-methylphenazine-1-carboxylate 1-monooxygenase [EC:1.14.13.218]	57
XP_036588007.1	VEP1; Delta4-3-oxosteroid 5beta-reductase [EC:1.3.1.3]	170
XP_036588040.1	MAO, aofH; monoamine oxidase [EC:1.4.3.4]	187
XP_036588043.1	FEN2, LIZ1; MFS transporter, ACS family, pantothenate transporter	294
XP_036588044.1	pip; proline iminopeptidase [EC:3.4.11.5]	60
XP_036588059.1	GNS; N-acetylglucosamine-6-sulfatase [EC:3.1.6.14]	62
XP_036588060.1	CELB; cellulase [EC:3.2.1.4]	317
XP_036588063.1	YMR31; small subunit ribosomal protein YMR-31	77
XP_036588064.1	HCCS; cytochrome c heme-lyase [EC:4.4.1.17]	143
XP_036588066.1	MVD, mvaD; diphosphomevalonate decarboxylase [EC:4.1.1.33]	297
XP_036588072.1	betA, CHDH; choline dehydrogenase [EC:1.1.99.1]	236
XP_036588103.1	MCU; calcium uniporter protein, mitochondrial	251
XP_036588104.1	SIDL; N5-hydroxyornithine acetyltransferase [EC:2.3.1.-]	355
XP_036588105.1	BTS, CLN3; battenin	413
XP_036588112.1	DUSP12, YVH1; dual specificity phosphatase 12 [EC:3.1.3.16 3.1.3.48]	143
XP_036588115.1	argH, ASL; argininosuccinate lyase [EC:4.3.2.1]	330
XP_036588117.1	MAO, aofH; monoamine oxidase [EC:1.4.3.4]	71
XP_036588123.1	CHMP5, VPS60; charged multivesicular body protein 5	159
XP_036588124.1	FBXW1_11, BTRC, beta-TRCP; F-box and WD-40 domain protein 1/11	383
XP_036588126.1	CDC24; cell division control protein 24	610
XP_036588141.1	SUOX; sulfite oxidase [EC:1.8.3.1]	157
XP_036588148.1	TP; alpha,alpha-trehalose phosphorylase (configuration-retaining) [EC:2.4.1.231]	501
XP_036588150.1	hmp, YHB1; nitric oxide dioxygenase [EC:1.14.12.17]	233
XP_036588157.1	XAN1; xanthine dioxygenase [EC:1.14.11.48]	405
XP_036588158.1	GINS3; GINS complex subunit 3	169
XP_036588159.1	SOD2; superoxide dismutase, Fe-Mn family [EC:1.15.1.1]	254
XP_036588161.1	EGH; beta-1,4-mannosyltransferase [EC:2.4.1.-]	17
XP_036588171.1	YAT; yeast amino acid transporter	599
XP_036588174.1	TYR; tyrosinase [EC:1.14.18.1]	153
XP_036588178.1	SAP185_190; SIT4-associating protein SAP185/190	692
XP_036588180.1	TFIP11; tuftelin-interacting protein 11	360
XP_036588183.1	PAFAH1B1, LIS1; platelet-activating factor acetylhydrolase IB subunit alpha	372
XP_036588184.1	STU2; protein STU2	542
XP_036588205.1	TC.CNT; concentrative nucleoside transporter, CNT family	377
XP_036588206.1	MAL; MFS transporter, SP family, general alpha glucoside:H+ symporter	257
XP_036588208.1	RHGA; rhamnogalacturonan hydrolase [EC:3.2.1.171]	272
XP_036588218.1	E3.5.1.4, amiE; amidase [EC:3.5.1.4]	378
XP_036588240.1	RGL4, rhiE; rhamnogalacturonan endolyase [EC:4.2.2.23]	359
XP_036588741.1	CHMP1, VPS46, DID2; charged multivesicular body protein 1	172
XP_036588742.1	SKI2, SKIV2L; antiviral helicase SKI2 [EC:3.6.4.-]	923
XP_036588743.1	PDHB, pdhB; pyruvate dehydrogenase E1 component beta subunit [EC:1.2.4.1]	257
XP_036588744.1	SMT1, ERG6; sterol 24-C-methyltransferase [EC:2.1.1.41]	145
XP_036588746.1	LYRM7, MZM1; complex III assembly factor LYRM7	36
XP_036588747.1	DNAJC2; DnaJ homolog subfamily C member 2	330
XP_036588756.1	SPT8; transcriptional activator SPT8	293
XP_036588831.1	NSMCE4, NSE4; non-structural maintenance of chromosomes element 4	214
XP_036588854.1	YIF1; protein transport protein YIF1	358
XP_036588863.1	PLCD; phosphatidylinositol phospholipase C, delta [EC:3.1.4.11]	47
XP_036589273.1	ychF; ribosome-binding ATPase	148
XP_036589346.1	LRA2; L-rhamnono-1,4-lactonase [EC:3.1.1.65]	248
XP_036589479.1	msrC; L-methionine (R)-S-oxide reductase [EC:1.8.4.14]	90
XP_036589638.1	catA; catechol 1,2-dioxygenase [EC:1.13.11.1]	235
