## Supplementary material for "Means, motive, and opportunity for biological invasions: genetic introgression in a fungal pathogen": Table S6

### Sheet: GO
Table S6. Enrichment functional of genes in introgressed regions from lineages of Colletotrichum truncatum. Only Gene Ontology terms significant are shown (Fisher test p < 0.01)
LFN0297 (C1) X LFN0308 (C3)					LFN0318 (C2) X LFN0308 (C3)
GO	Name	Ontology	P-value		GO	Name	Ontology	P-value
GO:0019538	protein metabolic process	biological_process	0.0035		GO:0009712	catechol-containing compound metabolic process	biological_process	0.0091
GO:0006915	apoptotic process	biological_process	0.007		GO:0015914	phospholipid transport	biological_process	0.0091
GO:0008219	cell death	biological_process	0.007		GO:0018958	phenol-containing compound metabolic process	biological_process	0.0091
GO:0008219	programmed cell death	biological_process	0.007		GO:0034204	lipid translocation	biological_process	0.0091
					GO:0045332	phospholipid translocation	biological_process	0.0091
					GO:0097035	regulation of membrane lipid distribution	biological_process	0.0091
